# Immunopeptidomics informs discovery and delivery of *Mycobacterium tuberculosis* MHC-II antigens for vaccine design

**DOI:** 10.1101/2024.10.02.616386

**Authors:** Owen Leddy, Paul Ogongo, Julia Huffaker, Mingyu Gan, Ryan Milligan, Sheikh Mahmud, Yuko Yuki, Kidist Bobosha, Liya Wassie, Mary Carrington, Qingyun Liu, Joel D. Ernst, Forest M. White, Bryan D. Bryson

## Abstract

No currently licensed vaccine reliably prevents pulmonary tuberculosis (TB), a leading cause of infectious disease mortality. Developing effective new vaccines will require identifying which of the roughly 4000 proteins in the *Mycobacterium tuberculosis* (*Mtb*) proteome are presented on MHC class II (MHC-II) by infected human phagocytes and can be recognized by CD4+ T cells to mediate protective immunity. Vaccines must also elicit T cell responses recognizing the same peptide-MHC complexes presented by infected cells, and successful presentation of target human MHC-II peptides is currently challenging to evaluate and optimize. Here, we define antigenic targets for TB vaccine development by using mass spectrometry (MS) for proteome-wide discovery of *Mtb* epitopes presented on MHC-II by infected human cells. We next iteratively design and evaluate candidate mRNA vaccine immunogens, revealing design principles that enhance presentation of target MHC-II peptides. Our results will inform the development of new TB vaccine candidates.
