## Supplementary data 1 for "Immunopeptidomics informs discovery and delivery of *Mycobacterium tuberculosis* MHC-II antigens for vaccine design"

### Sheet: Epitope mutation summary
		Mutational events		Isolates number
epi_id	gene	Nonsynonymous_events	Synonymous_events	Nonsynonymous	Synonymous	Peptide.Sequence	Mtb.Protein
EsxB_37	esxB	6	10	31	17	AAVVRFQEAANKQK	EsxB
EsxB_38	esxB	7	10	32	17	AAVVRFQEAANKQKQ	EsxB
EsxB_39	esxB	9	0	15	0	ISTNIRQAGVQYSRADEE	EsxB
EsxB_40	esxB	6	13	11	23	GAAGTAAQAAVVR	EsxB
EsxB_41	esxB	12	11	20	20	SLQGQWRGAAGTAAQAA	EsxB
EsxB_42	esxB	12	11	20	20	LQGQWRGAAGTAAQAA	EsxB
EsxB_43	esxB	9	10	16	19	QGQWRGAAGTAAQA	EsxB
EsxG_44	esxG	9	7	76	81	GESSAAFQAAHARFVAAA	EsxG
EsxG_45	esxG	9	6	76	80	ESSAAFQAAHARFVAAA	EsxG
EsxG_46	esxG	8	5	74	79	SSAAFQAAHARFVAAA	EsxG
EsxG_47	esxG	8	5	74	79	SAAFQAAHARFVAAA	EsxG
EsxG_48	esxG	9	6	76	80	ESSAAFQAAHARFVAA	EsxG
EsxG_49	esxG	7	6	28	16	AAGTYVAADAAAAST	EsxG
FadB_50	fadB	6	6	9	21	DAGGTYQPHPAEAVVEK	FadB
FadB_51	fadB	6	6	9	21	DAGGTYQPHPAEAVVE	FadB
PE15_52	PE15	12	9	68	64	SGASYAARDALAAASY	PE15
PE19_53	PE19	8	1	39	9	IGTTMNAQNAAAAAPT	PE19
PE19_54	PE19	8	1	39	9	GIGTTMNAQNAAAAAPT	PE19
PE31_55	PE31	13	5	51	21	THAATYQTASAKAAVIHE	PE31
PE5_56	PE5	7	7	7	10	ASAAVEALTARLAAAH	PE5
PE29_57	PE29	NA	NA	NA	NA	ASAAVEALTARLAAAH	PE29
PepA_58	pepA	5	10	7	143	VGPQVVNINTKLGYNNA	PepA
PPE51_59	PPE51	7	6	10	12	LPPPVVAANRIQL	PPE51
Rv1683_60	Rv1683	7	4	17	4	DVVDDPAFVLHGNHPVR	Rv1683
TatA_61	tatA	14	7	26	13	SQRVDPSAASGQDSTEARPA	TatA
TatA_62	tatA	9	6	19	12	PSAASGQDSTEARPA	TatA
Wag31_63	wag31	11	5	12	32	AIPAYEPEPGKPAPA	Wag31
LpqH_64	lpqH	9	8	32	11	SGPKVVIDGKDQNVTG	LpqH

### Sheet: Epitope mutation details
epi_id	gene	lineage	mut	ns	codon	total_events	total_isolates	Peptide.Sequence	Mtb.Protein
EsxB_37	esxB	L1	4352435_A	Syn	A54A	1	1	AAVVRFQEAANKQK	EsxB
EsxB_37	esxB	L1	4352444_T	Syn	R57R	1	1	AAVVRFQEAANKQK	EsxB
EsxB_37	esxB	L1	4352465_A	Syn	K64K	1	2	AAVVRFQEAANKQK	EsxB
EsxB_37	esxB	L1	4352465_C	Nsy	K64N	1	1	AAVVRFQEAANKQK	EsxB
EsxB_37	esxB	L2	4352441_A	Syn	V56V	1	1	AAVVRFQEAANKQK	EsxB
EsxB_37	esxB	L2	4352452_G	Nsy	E60G	1	3	AAVVRFQEAANKQK	EsxB
EsxB_37	esxB	L2	4352469_G	Nsy	K66E	1	11	AAVVRFQEAANKQK	EsxB
EsxB_37	esxB	L3	4352470_C	Nsy	K66T	1	2	AAVVRFQEAANKQK	EsxB
EsxB_37	esxB	L4	4352432_T	Syn	A53A	1	4	AAVVRFQEAANKQK	EsxB
EsxB_37	esxB	L4	4352438_A	Syn	V55V	1	1	AAVVRFQEAANKQK	EsxB
EsxB_37	esxB	L4	4352440_C	Nsy	V56A	1	2	AAVVRFQEAANKQK	EsxB
EsxB_37	esxB	L4	4352441_A	Syn	V56V	1	2	AAVVRFQEAANKQK	EsxB
EsxB_37	esxB	L4	4352462_C	Syn	N63N	1	2	AAVVRFQEAANKQK	EsxB
EsxB_37	esxB	L4	4352468_A	Syn	Q65Q	1	1	AAVVRFQEAANKQK	EsxB
EsxB_37	esxB	L4	4352468_C	Nsy	Q65H	1	12	AAVVRFQEAANKQK	EsxB
EsxB_37	esxB	L4	4352471_A	Syn	K66K	1	2	AAVVRFQEAANKQK	EsxB
EsxB_38	esxB	L1	4352435_A	Syn	A54A	1	1	AAVVRFQEAANKQKQ	EsxB
EsxB_38	esxB	L1	4352444_T	Syn	R57R	1	1	AAVVRFQEAANKQKQ	EsxB
EsxB_38	esxB	L1	4352465_A	Syn	K64K	1	2	AAVVRFQEAANKQKQ	EsxB
EsxB_38	esxB	L1	4352465_C	Nsy	K64N	1	1	AAVVRFQEAANKQKQ	EsxB
EsxB_38	esxB	L2	4352441_A	Syn	V56V	1	1	AAVVRFQEAANKQKQ	EsxB
EsxB_38	esxB	L2	4352452_G	Nsy	E60G	1	3	AAVVRFQEAANKQKQ	EsxB
EsxB_38	esxB	L2	4352469_G	Nsy	K66E	1	11	AAVVRFQEAANKQKQ	EsxB
EsxB_38	esxB	L3	4352470_C	Nsy	K66T	1	2	AAVVRFQEAANKQKQ	EsxB
EsxB_38	esxB	L4	4352432_T	Syn	A53A	1	4	AAVVRFQEAANKQKQ	EsxB
EsxB_38	esxB	L4	4352438_A	Syn	V55V	1	1	AAVVRFQEAANKQKQ	EsxB
EsxB_38	esxB	L4	4352440_C	Nsy	V56A	1	2	AAVVRFQEAANKQKQ	EsxB
EsxB_38	esxB	L4	4352441_A	Syn	V56V	1	2	AAVVRFQEAANKQKQ	EsxB
EsxB_38	esxB	L4	4352462_C	Syn	N63N	1	2	AAVVRFQEAANKQKQ	EsxB
EsxB_38	esxB	L4	4352468_A	Syn	Q65Q	1	1	AAVVRFQEAANKQKQ	EsxB
EsxB_38	esxB	L4	4352468_C	Nsy	Q65H	1	12	AAVVRFQEAANKQKQ	EsxB
EsxB_38	esxB	L4	4352471_A	Syn	K66K	1	2	AAVVRFQEAANKQKQ	EsxB
EsxB_38	esxB	L4	4352472_A	Nsy	Q67K	1	1	AAVVRFQEAANKQKQ	EsxB
EsxB_39	esxB	L1	4352493_G	Nsy	T74A	1	2	ISTNIRQAGVQYSRADEE	EsxB
EsxB_39	esxB	L1	4352517-4352519_TC	Nsy	Q82Y	1	2	ISTNIRQAGVQYSRADEE	EsxB
EsxB_39	esxB	L2	4352518_G	Nsy	Q82R	1	1	ISTNIRQAGVQYSRADEE	EsxB
EsxB_39	esxB	L3	4352535_C	Nsy	E88Q	1	2	ISTNIRQAGVQYSRADEE	EsxB
EsxB_39	esxB	L4	4352487_G	Nsy	I72V	1	1	ISTNIRQAGVQYSRADEE	EsxB
EsxB_39	esxB	L4	4352511_A	Nsy	G80S	1	1	ISTNIRQAGVQYSRADEE	EsxB
EsxB_39	esxB	L4	4352515_G	Nsy	V81G	1	1	ISTNIRQAGVQYSRADEE	EsxB
EsxB_39	esxB	L4	4352530_T	Nsy	A86V	1	2	ISTNIRQAGVQYSRADEE	EsxB
EsxB_39	esxB	L4	4352537_C	Nsy	E88D	1	1	ISTNIRQAGVQYSRADEE	EsxB
EsxB_40	esxB	L1	4352411_T	Syn	A46A	1	1	GAAGTAAQAAVVR	EsxB
EsxB_40	esxB	L1	4352414_A	Syn	A47A	1	1	GAAGTAAQAAVVR	EsxB
EsxB_40	esxB	L1	4352418_G	Nsy	T49A	1	1	GAAGTAAQAAVVR	EsxB
EsxB_40	esxB	L1	4352420_C	Syn	T49T	1	1	GAAGTAAQAAVVR	EsxB
EsxB_40	esxB	L1	4352429_A	Syn	Q52Q	1	1	GAAGTAAQAAVVR	EsxB
EsxB_40	esxB	L1	4352435_A	Syn	A54A	1	1	GAAGTAAQAAVVR	EsxB
EsxB_40	esxB	L1	4352444_T	Syn	R57R	1	1	GAAGTAAQAAVVR	EsxB
EsxB_40	esxB	L2	4352419_T	Nsy	T49M	1	2	GAAGTAAQAAVVR	EsxB
EsxB_40	esxB	L2	4352441_A	Syn	V56V	1	1	GAAGTAAQAAVVR	EsxB
EsxB_40	esxB	L3	4352416_C	Nsy	G48A	1	1	GAAGTAAQAAVVR	EsxB
EsxB_40	esxB	L3	4352419_T	Nsy	T49M	1	4	GAAGTAAQAAVVR	EsxB
EsxB_40	esxB	L3	4352426_A	Syn	A51A	1	7	GAAGTAAQAAVVR	EsxB
EsxB_40	esxB	L4	4352406_A	Nsy	G45S	1	1	GAAGTAAQAAVVR	EsxB
EsxB_40	esxB	L4	4352411_A	Syn	A46A	1	1	GAAGTAAQAAVVR	EsxB
EsxB_40	esxB	L4	4352429_A	Syn	Q52Q	1	1	GAAGTAAQAAVVR	EsxB
EsxB_40	esxB	L4	4352432_T	Syn	A53A	1	4	GAAGTAAQAAVVR	EsxB
EsxB_40	esxB	L4	4352438_A	Syn	V55V	1	1	GAAGTAAQAAVVR	EsxB
EsxB_40	esxB	L4	4352440_C	Nsy	V56A	1	2	GAAGTAAQAAVVR	EsxB
EsxB_40	esxB	L4	4352441_A	Syn	V56V	1	2	GAAGTAAQAAVVR	EsxB
EsxB_41	esxB	L1	4352390_T	Nsy	L39F	1	1	SLQGQWRGAAGTAAQAA	EsxB
EsxB_41	esxB	L1	4352411_T	Syn	A46A	1	1	SLQGQWRGAAGTAAQAA	EsxB
EsxB_41	esxB	L1	4352414_A	Syn	A47A	1	1	SLQGQWRGAAGTAAQAA	EsxB
EsxB_41	esxB	L1	4352418_G	Nsy	T49A	1	1	SLQGQWRGAAGTAAQAA	EsxB
EsxB_41	esxB	L1	4352420_C	Syn	T49T	1	1	SLQGQWRGAAGTAAQAA	EsxB
EsxB_41	esxB	L1	4352429_A	Syn	Q52Q	1	1	SLQGQWRGAAGTAAQAA	EsxB
EsxB_41	esxB	L1	4352435_A	Syn	A54A	1	1	SLQGQWRGAAGTAAQAA	EsxB
EsxB_41	esxB	L2	4352419_T	Nsy	T49M	1	2	SLQGQWRGAAGTAAQAA	EsxB
EsxB_41	esxB	L3	4352399_A	Syn	Q42Q	1	1	SLQGQWRGAAGTAAQAA	EsxB
EsxB_41	esxB	L3	4352416_C	Nsy	G48A	1	1	SLQGQWRGAAGTAAQAA	EsxB
EsxB_41	esxB	L3	4352419_T	Nsy	T49M	1	4	SLQGQWRGAAGTAAQAA	EsxB
EsxB_41	esxB	L3	4352426_A	Syn	A51A	1	7	SLQGQWRGAAGTAAQAA	EsxB
EsxB_41	esxB	L4	4352388_G	Nsy	L39V	1	2	SLQGQWRGAAGTAAQAA	EsxB
EsxB_41	esxB	L4	4352390_T	Nsy	L39F	1	1	SLQGQWRGAAGTAAQAA	EsxB
EsxB_41	esxB	L4	4352394_A	Nsy	G41S	2	5	SLQGQWRGAAGTAAQAA	EsxB
EsxB_41	esxB	L4	4352398_G	Nsy	Q42R	1	1	SLQGQWRGAAGTAAQAA	EsxB
EsxB_41	esxB	L4	4352404_A	Nsy	R44H	1	1	SLQGQWRGAAGTAAQAA	EsxB
EsxB_41	esxB	L4	4352405_A	Syn	R44R	1	1	SLQGQWRGAAGTAAQAA	EsxB
EsxB_41	esxB	L4	4352406_A	Nsy	G45S	1	1	SLQGQWRGAAGTAAQAA	EsxB
EsxB_41	esxB	L4	4352411_A	Syn	A46A	1	1	SLQGQWRGAAGTAAQAA	EsxB
EsxB_41	esxB	L4	4352429_A	Syn	Q52Q	1	1	SLQGQWRGAAGTAAQAA	EsxB
EsxB_41	esxB	L4	4352432_T	Syn	A53A	1	4	SLQGQWRGAAGTAAQAA	EsxB
EsxB_42	esxB	L1	4352390_T	Nsy	L39F	1	1	LQGQWRGAAGTAAQAA	EsxB
EsxB_42	esxB	L1	4352411_T	Syn	A46A	1	1	LQGQWRGAAGTAAQAA	EsxB
EsxB_42	esxB	L1	4352414_A	Syn	A47A	1	1	LQGQWRGAAGTAAQAA	EsxB
EsxB_42	esxB	L1	4352418_G	Nsy	T49A	1	1	LQGQWRGAAGTAAQAA	EsxB
EsxB_42	esxB	L1	4352420_C	Syn	T49T	1	1	LQGQWRGAAGTAAQAA	EsxB
EsxB_42	esxB	L1	4352429_A	Syn	Q52Q	1	1	LQGQWRGAAGTAAQAA	EsxB
EsxB_42	esxB	L1	4352435_A	Syn	A54A	1	1	LQGQWRGAAGTAAQAA	EsxB
EsxB_42	esxB	L2	4352419_T	Nsy	T49M	1	2	LQGQWRGAAGTAAQAA	EsxB
EsxB_42	esxB	L3	4352399_A	Syn	Q42Q	1	1	LQGQWRGAAGTAAQAA	EsxB
EsxB_42	esxB	L3	4352416_C	Nsy	G48A	1	1	LQGQWRGAAGTAAQAA	EsxB
EsxB_42	esxB	L3	4352419_T	Nsy	T49M	1	4	LQGQWRGAAGTAAQAA	EsxB
EsxB_42	esxB	L3	4352426_A	Syn	A51A	1	7	LQGQWRGAAGTAAQAA	EsxB
EsxB_42	esxB	L4	4352388_G	Nsy	L39V	1	2	LQGQWRGAAGTAAQAA	EsxB
EsxB_42	esxB	L4	4352390_T	Nsy	L39F	1	1	LQGQWRGAAGTAAQAA	EsxB
EsxB_42	esxB	L4	4352394_A	Nsy	G41S	2	5	LQGQWRGAAGTAAQAA	EsxB
EsxB_42	esxB	L4	4352398_G	Nsy	Q42R	1	1	LQGQWRGAAGTAAQAA	EsxB
EsxB_42	esxB	L4	4352404_A	Nsy	R44H	1	1	LQGQWRGAAGTAAQAA	EsxB
EsxB_42	esxB	L4	4352405_A	Syn	R44R	1	1	LQGQWRGAAGTAAQAA	EsxB
EsxB_42	esxB	L4	4352406_A	Nsy	G45S	1	1	LQGQWRGAAGTAAQAA	EsxB
EsxB_42	esxB	L4	4352411_A	Syn	A46A	1	1	LQGQWRGAAGTAAQAA	EsxB
EsxB_42	esxB	L4	4352429_A	Syn	Q52Q	1	1	LQGQWRGAAGTAAQAA	EsxB
EsxB_42	esxB	L4	4352432_T	Syn	A53A	1	4	LQGQWRGAAGTAAQAA	EsxB
EsxB_43	esxB	L1	4352411_T	Syn	A46A	1	1	QGQWRGAAGTAAQA	EsxB
EsxB_43	esxB	L1	4352414_A	Syn	A47A	1	1	QGQWRGAAGTAAQA	EsxB
EsxB_43	esxB	L1	4352418_G	Nsy	T49A	1	1	QGQWRGAAGTAAQA	EsxB
EsxB_43	esxB	L1	4352420_C	Syn	T49T	1	1	QGQWRGAAGTAAQA	EsxB
EsxB_43	esxB	L1	4352429_A	Syn	Q52Q	1	1	QGQWRGAAGTAAQA	EsxB
EsxB_43	esxB	L2	4352419_T	Nsy	T49M	1	2	QGQWRGAAGTAAQA	EsxB
EsxB_43	esxB	L3	4352399_A	Syn	Q42Q	1	1	QGQWRGAAGTAAQA	EsxB
EsxB_43	esxB	L3	4352416_C	Nsy	G48A	1	1	QGQWRGAAGTAAQA	EsxB
EsxB_43	esxB	L3	4352419_T	Nsy	T49M	1	4	QGQWRGAAGTAAQA	EsxB
EsxB_43	esxB	L3	4352426_A	Syn	A51A	1	7	QGQWRGAAGTAAQA	EsxB
EsxB_43	esxB	L4	4352394_A	Nsy	G41S	2	5	QGQWRGAAGTAAQA	EsxB
EsxB_43	esxB	L4	4352398_G	Nsy	Q42R	1	1	QGQWRGAAGTAAQA	EsxB
EsxB_43	esxB	L4	4352404_A	Nsy	R44H	1	1	QGQWRGAAGTAAQA	EsxB
EsxB_43	esxB	L4	4352405_A	Syn	R44R	1	1	QGQWRGAAGTAAQA	EsxB
EsxB_43	esxB	L4	4352406_A	Nsy	G45S	1	1	QGQWRGAAGTAAQA	EsxB
EsxB_43	esxB	L4	4352411_A	Syn	A46A	1	1	QGQWRGAAGTAAQA	EsxB
EsxB_43	esxB	L4	4352429_A	Syn	Q52Q	1	1	QGQWRGAAGTAAQA	EsxB
EsxB_43	esxB	L4	4352432_T	Syn	A53A	1	4	QGQWRGAAGTAAQA	EsxB
EsxG_44	esxG	L1	351660_A	Nsy	E46K	1	2	GESSAAFQAAHARFVAAA	EsxG
EsxG_44	esxG	L1	351662_A	Syn	E46E	1	1	GESSAAFQAAHARFVAAA	EsxG
EsxG_44	esxG	L1	351668_A	Syn	S48S	1	1	GESSAAFQAAHARFVAAA	EsxG
EsxG_44	esxG	L1	351670_T	Nsy	A49V	1	1	GESSAAFQAAHARFVAAA	EsxG
EsxG_44	esxG	L1	351676_G	Nsy	F51C	1	1	GESSAAFQAAHARFVAAA	EsxG
EsxG_44	esxG	L1	351677_C	Syn	F51F	1	6	GESSAAFQAAHARFVAAA	EsxG
EsxG_44	esxG	L1	351699_A	Nsy	V59M	1	10	GESSAAFQAAHARFVAAA	EsxG
EsxG_44	esxG	L1	351707_A	Syn	A61A	1	1	GESSAAFQAAHARFVAAA	EsxG
EsxG_44	esxG	L2	351683_G	Syn	A53A	1	3	GESSAAFQAAHARFVAAA	EsxG
EsxG_44	esxG	L2	351690_A	Nsy	A56T	1	50	GESSAAFQAAHARFVAAA	EsxG
EsxG_44	esxG	L3	351659_T	Syn	G45G	1	1	GESSAAFQAAHARFVAAA	EsxG
EsxG_44	esxG	L3	351703_T	Nsy	A60V	1	5	GESSAAFQAAHARFVAAA	EsxG
EsxG_44	esxG	L4	351694_A	Nsy	R57Q	1	1	GESSAAFQAAHARFVAAA	EsxG
EsxG_44	esxG	L4	351695_A	Syn	R57R	1	68	GESSAAFQAAHARFVAAA	EsxG
EsxG_44	esxG	L4	351697_C	Nsy	F58S	1	3	GESSAAFQAAHARFVAAA	EsxG
EsxG_44	esxG	L567	351703_T	Nsy	A60V	1	3	GESSAAFQAAHARFVAAA	EsxG
EsxG_45	esxG	L1	351660_A	Nsy	E46K	1	2	ESSAAFQAAHARFVAAA	EsxG
EsxG_45	esxG	L1	351662_A	Syn	E46E	1	1	ESSAAFQAAHARFVAAA	EsxG
EsxG_45	esxG	L1	351668_A	Syn	S48S	1	1	ESSAAFQAAHARFVAAA	EsxG
EsxG_45	esxG	L1	351670_T	Nsy	A49V	1	1	ESSAAFQAAHARFVAAA	EsxG
EsxG_45	esxG	L1	351676_G	Nsy	F51C	1	1	ESSAAFQAAHARFVAAA	EsxG
EsxG_45	esxG	L1	351677_C	Syn	F51F	1	6	ESSAAFQAAHARFVAAA	EsxG
EsxG_45	esxG	L1	351699_A	Nsy	V59M	1	10	ESSAAFQAAHARFVAAA	EsxG
EsxG_45	esxG	L1	351707_A	Syn	A61A	1	1	ESSAAFQAAHARFVAAA	EsxG
EsxG_45	esxG	L2	351683_G	Syn	A53A	1	3	ESSAAFQAAHARFVAAA	EsxG
EsxG_45	esxG	L2	351690_A	Nsy	A56T	1	50	ESSAAFQAAHARFVAAA	EsxG
EsxG_45	esxG	L3	351703_T	Nsy	A60V	1	5	ESSAAFQAAHARFVAAA	EsxG
EsxG_45	esxG	L4	351694_A	Nsy	R57Q	1	1	ESSAAFQAAHARFVAAA	EsxG
EsxG_45	esxG	L4	351695_A	Syn	R57R	1	68	ESSAAFQAAHARFVAAA	EsxG
EsxG_45	esxG	L4	351697_C	Nsy	F58S	1	3	ESSAAFQAAHARFVAAA	EsxG
EsxG_45	esxG	L567	351703_T	Nsy	A60V	1	3	ESSAAFQAAHARFVAAA	EsxG
EsxG_46	esxG	L1	351668_A	Syn	S48S	1	1	SSAAFQAAHARFVAAA	EsxG
EsxG_46	esxG	L1	351670_T	Nsy	A49V	1	1	SSAAFQAAHARFVAAA	EsxG
EsxG_46	esxG	L1	351676_G	Nsy	F51C	1	1	SSAAFQAAHARFVAAA	EsxG
EsxG_46	esxG	L1	351677_C	Syn	F51F	1	6	SSAAFQAAHARFVAAA	EsxG
EsxG_46	esxG	L1	351699_A	Nsy	V59M	1	10	SSAAFQAAHARFVAAA	EsxG
EsxG_46	esxG	L1	351707_A	Syn	A61A	1	1	SSAAFQAAHARFVAAA	EsxG
EsxG_46	esxG	L2	351683_G	Syn	A53A	1	3	SSAAFQAAHARFVAAA	EsxG
EsxG_46	esxG	L2	351690_A	Nsy	A56T	1	50	SSAAFQAAHARFVAAA	EsxG
EsxG_46	esxG	L3	351703_T	Nsy	A60V	1	5	SSAAFQAAHARFVAAA	EsxG
EsxG_46	esxG	L4	351694_A	Nsy	R57Q	1	1	SSAAFQAAHARFVAAA	EsxG
EsxG_46	esxG	L4	351695_A	Syn	R57R	1	68	SSAAFQAAHARFVAAA	EsxG
EsxG_46	esxG	L4	351697_C	Nsy	F58S	1	3	SSAAFQAAHARFVAAA	EsxG
EsxG_46	esxG	L567	351703_T	Nsy	A60V	1	3	SSAAFQAAHARFVAAA	EsxG
EsxG_47	esxG	L1	351668_A	Syn	S48S	1	1	SAAFQAAHARFVAAA	EsxG
EsxG_47	esxG	L1	351670_T	Nsy	A49V	1	1	SAAFQAAHARFVAAA	EsxG
EsxG_47	esxG	L1	351676_G	Nsy	F51C	1	1	SAAFQAAHARFVAAA	EsxG
EsxG_47	esxG	L1	351677_C	Syn	F51F	1	6	SAAFQAAHARFVAAA	EsxG
EsxG_47	esxG	L1	351699_A	Nsy	V59M	1	10	SAAFQAAHARFVAAA	EsxG
EsxG_47	esxG	L1	351707_A	Syn	A61A	1	1	SAAFQAAHARFVAAA	EsxG
EsxG_47	esxG	L2	351683_G	Syn	A53A	1	3	SAAFQAAHARFVAAA	EsxG
EsxG_47	esxG	L2	351690_A	Nsy	A56T	1	50	SAAFQAAHARFVAAA	EsxG
EsxG_47	esxG	L3	351703_T	Nsy	A60V	1	5	SAAFQAAHARFVAAA	EsxG
EsxG_47	esxG	L4	351694_A	Nsy	R57Q	1	1	SAAFQAAHARFVAAA	EsxG
EsxG_47	esxG	L4	351695_A	Syn	R57R	1	68	SAAFQAAHARFVAAA	EsxG
EsxG_47	esxG	L4	351697_C	Nsy	F58S	1	3	SAAFQAAHARFVAAA	EsxG
EsxG_47	esxG	L567	351703_T	Nsy	A60V	1	3	SAAFQAAHARFVAAA	EsxG
EsxG_48	esxG	L1	351660_A	Nsy	E46K	1	2	ESSAAFQAAHARFVAA	EsxG
EsxG_48	esxG	L1	351662_A	Syn	E46E	1	1	ESSAAFQAAHARFVAA	EsxG
EsxG_48	esxG	L1	351668_A	Syn	S48S	1	1	ESSAAFQAAHARFVAA	EsxG
EsxG_48	esxG	L1	351670_T	Nsy	A49V	1	1	ESSAAFQAAHARFVAA	EsxG
EsxG_48	esxG	L1	351676_G	Nsy	F51C	1	1	ESSAAFQAAHARFVAA	EsxG
EsxG_48	esxG	L1	351677_C	Syn	F51F	1	6	ESSAAFQAAHARFVAA	EsxG
EsxG_48	esxG	L1	351699_A	Nsy	V59M	1	10	ESSAAFQAAHARFVAA	EsxG
EsxG_48	esxG	L1	351707_A	Syn	A61A	1	1	ESSAAFQAAHARFVAA	EsxG
EsxG_48	esxG	L2	351683_G	Syn	A53A	1	3	ESSAAFQAAHARFVAA	EsxG
EsxG_48	esxG	L2	351690_A	Nsy	A56T	1	50	ESSAAFQAAHARFVAA	EsxG
EsxG_48	esxG	L3	351703_T	Nsy	A60V	1	5	ESSAAFQAAHARFVAA	EsxG
EsxG_48	esxG	L4	351694_A	Nsy	R57Q	1	1	ESSAAFQAAHARFVAA	EsxG
EsxG_48	esxG	L4	351695_A	Syn	R57R	1	68	ESSAAFQAAHARFVAA	EsxG
EsxG_48	esxG	L4	351697_C	Nsy	F58S	1	3	ESSAAFQAAHARFVAA	EsxG
EsxG_48	esxG	L567	351703_T	Nsy	A60V	1	3	ESSAAFQAAHARFVAA	EsxG
EsxG_49	esxG	L1	351765_A	Nsy	G81S	1	1	AAGTYVAADAAAAST	EsxG
EsxG_49	esxG	L1	351769_T	Nsy	T82I	1	1	AAGTYVAADAAAAST	EsxG
EsxG_49	esxG	L1	351770_T	Syn	T82T	1	1	AAGTYVAADAAAAST	EsxG
EsxG_49	esxG	L3	351764_T	Syn	A80A	1	2	AAGTYVAADAAAAST	EsxG
EsxG_49	esxG	L3	351766_A	Nsy	G81D	1	14	AAGTYVAADAAAAST	EsxG
EsxG_49	esxG	L4	351765_A	Nsy	G81S	1	2	AAGTYVAADAAAAST	EsxG
EsxG_49	esxG	L4	351767_C	Syn	G81G	1	5	AAGTYVAADAAAAST	EsxG
EsxG_49	esxG	L4	351780_A	Nsy	A86T	1	1	AAGTYVAADAAAAST	EsxG
EsxG_49	esxG	L4	351782_T	Syn	A86A	1	6	AAGTYVAADAAAAST	EsxG
EsxG_49	esxG	L4	351790_G	Nsy	A89G	1	1	AAGTYVAADAAAAST	EsxG
EsxG_49	esxG	L4	351790_T	Nsy	A89V	1	8	AAGTYVAADAAAAST	EsxG
EsxG_49	esxG	L4	351791_T	Syn	A89A	1	1	AAGTYVAADAAAAST	EsxG
EsxG_49	esxG	L567	351779_T	Syn	A85A	1	1	AAGTYVAADAAAAST	EsxG
FadB_50	fadB	L1	958015_A	Nsy	G575S	1	1	DAGGTYQPHPAEAVVEK	FadB
FadB_50	fadB	L1	958037_T	Nsy	P582L	1	2	DAGGTYQPHPAEAVVEK	FadB
FadB_50	fadB	L2	958032_A	Syn	P580P	1	2	DAGGTYQPHPAEAVVEK	FadB
FadB_50	fadB	L2	958038_T	Syn	P582P	1	15	DAGGTYQPHPAEAVVEK	FadB
FadB_50	fadB	L3	958016_A	Nsy	G575D	1	3	DAGGTYQPHPAEAVVEK	FadB
FadB_50	fadB	L3	958032_A	Syn	P580P	1	1	DAGGTYQPHPAEAVVEK	FadB
FadB_50	fadB	L4	958009_A	Nsy	D573N	1	1	DAGGTYQPHPAEAVVEK	FadB
FadB_50	fadB	L4	958011_T	Syn	D573D	1	1	DAGGTYQPHPAEAVVEK	FadB
FadB_50	fadB	L4	958017_T	Syn	G575G	1	1	DAGGTYQPHPAEAVVEK	FadB
FadB_50	fadB	L4	958031_G	Nsy	P580R	1	1	DAGGTYQPHPAEAVVEK	FadB
FadB_50	fadB	L4	958041_A	Syn	A583A	1	1	DAGGTYQPHPAEAVVEK	FadB
FadB_50	fadB	L4	958048_A	Nsy	V586M	1	1	DAGGTYQPHPAEAVVEK	FadB
FadB_51	fadB	L1	958015_A	Nsy	G575S	1	1	DAGGTYQPHPAEAVVE	FadB
FadB_51	fadB	L1	958037_T	Nsy	P582L	1	2	DAGGTYQPHPAEAVVE	FadB
FadB_51	fadB	L2	958032_A	Syn	P580P	1	2	DAGGTYQPHPAEAVVE	FadB
FadB_51	fadB	L2	958038_T	Syn	P582P	1	15	DAGGTYQPHPAEAVVE	FadB
FadB_51	fadB	L3	958016_A	Nsy	G575D	1	3	DAGGTYQPHPAEAVVE	FadB
FadB_51	fadB	L3	958032_A	Syn	P580P	1	1	DAGGTYQPHPAEAVVE	FadB
FadB_51	fadB	L4	958009_A	Nsy	D573N	1	1	DAGGTYQPHPAEAVVE	FadB
FadB_51	fadB	L4	958011_T	Syn	D573D	1	1	DAGGTYQPHPAEAVVE	FadB
FadB_51	fadB	L4	958017_T	Syn	G575G	1	1	DAGGTYQPHPAEAVVE	FadB
FadB_51	fadB	L4	958031_G	Nsy	P580R	1	1	DAGGTYQPHPAEAVVE	FadB
FadB_51	fadB	L4	958041_A	Syn	A583A	1	1	DAGGTYQPHPAEAVVE	FadB
FadB_51	fadB	L4	958048_A	Nsy	V586M	1	1	DAGGTYQPHPAEAVVE	FadB
PE15_52	PE15	L1	1561733_C	Syn	D90D	1	1	SGASYAARDALAAASY	PE15
PE15_52	PE15	L1	1561741_T	Nsy	A93V	1	1	SGASYAARDALAAASY	PE15
PE15_52	PE15	L1	1561750_T	Nsy	S96L	1	1	SGASYAARDALAAASY	PE15
PE15_52	PE15	L1	1561751_T	Syn	S96S	1	1	SGASYAARDALAAASY	PE15
PE15_52	PE15	L2	1561712_G	Syn	G83G	1	1	SGASYAARDALAAASY	PE15
PE15_52	PE15	L2	1561724_T	Syn	A87A	1	2	SGASYAARDALAAASY	PE15
PE15_52	PE15	L2	1561725_A	Nsy	A88T	1	2	SGASYAARDALAAASY	PE15
PE15_52	PE15	L2	1561728_G	Nsy	R89G	1	3	SGASYAARDALAAASY	PE15
PE15_52	PE15	L2	1561742_T	Syn	A93A	1	14	SGASYAARDALAAASY	PE15
PE15_52	PE15	L2	1561743_A	Nsy	A94T	1	4	SGASYAARDALAAASY	PE15
PE15_52	PE15	L2	1561744_T	Nsy	A94V	1	9	SGASYAARDALAAASY	PE15
PE15_52	PE15	L2	1561746_T	Nsy	A95S	1	1	SGASYAARDALAAASY	PE15
PE15_52	PE15	L3	1561728_C	Syn	R89R	1	1	SGASYAARDALAAASY	PE15
PE15_52	PE15	L3	1561744_T	Nsy	A94V	1	1	SGASYAARDALAAASY	PE15
PE15_52	PE15	L4	1561718_A	Nsy	S85R	1	8	SGASYAARDALAAASY	PE15
PE15_52	PE15	L4	1561718_C	Syn	S85S	1	2	SGASYAARDALAAASY	PE15
PE15_52	PE15	L4	1561723_T	Nsy	A87V	1	35	SGASYAARDALAAASY	PE15
PE15_52	PE15	L4	1561724_T	Syn	A87A	1	1	SGASYAARDALAAASY	PE15
PE15_52	PE15	L4	1561739_A	Syn	L92L	1	41	SGASYAARDALAAASY	PE15
PE15_52	PE15	L4	1561747_T	Nsy	A95V	1	2	SGASYAARDALAAASY	PE15
PE15_52	PE15	L567	1561735_T	Nsy	A91V	1	1	SGASYAARDALAAASY	PE15
PE19_53	PE19	L1	2029994_A	Nsy	A31T	1	2	IGTTMNAQNAAAAAPT	PE19
PE19_53	PE19	L1	2029995_T	Nsy	A31V	1	5	IGTTMNAQNAAAAAPT	PE19
PE19_53	PE19	L2	2029973_G	Nsy	T24A	1	1	IGTTMNAQNAAAAAPT	PE19
PE19_53	PE19	L3	2029976_C	Nsy	M25L	1	4	IGTTMNAQNAAAAAPT	PE19
PE19_53	PE19	L3	2029982_A	Nsy	A27T	1	1	IGTTMNAQNAAAAAPT	PE19
PE19_53	PE19	L4	2029969_T	Syn	G22G	1	9	IGTTMNAQNAAAAAPT	PE19
PE19_53	PE19	L4	2029971_A	Nsy	T23K	1	1	IGTTMNAQNAAAAAPT	PE19
PE19_53	PE19	L4	2029971_T	Nsy	T23M	1	24	IGTTMNAQNAAAAAPT	PE19
PE19_53	PE19	L4	2029998_T	Nsy	A32V	1	1	IGTTMNAQNAAAAAPT	PE19
PE19_54	PE19	L1	2029994_A	Nsy	A31T	1	2	GIGTTMNAQNAAAAAPT	PE19
PE19_54	PE19	L1	2029995_T	Nsy	A31V	1	5	GIGTTMNAQNAAAAAPT	PE19
PE19_54	PE19	L2	2029973_G	Nsy	T24A	1	1	GIGTTMNAQNAAAAAPT	PE19
PE19_54	PE19	L3	2029976_C	Nsy	M25L	1	4	GIGTTMNAQNAAAAAPT	PE19
PE19_54	PE19	L3	2029982_A	Nsy	A27T	1	1	GIGTTMNAQNAAAAAPT	PE19
PE19_54	PE19	L4	2029969_T	Syn	G22G	1	9	GIGTTMNAQNAAAAAPT	PE19
PE19_54	PE19	L4	2029971_A	Nsy	T23K	1	1	GIGTTMNAQNAAAAAPT	PE19
PE19_54	PE19	L4	2029971_T	Nsy	T23M	1	24	GIGTTMNAQNAAAAAPT	PE19
PE19_54	PE19	L4	2029998_T	Nsy	A32V	1	1	GIGTTMNAQNAAAAAPT	PE19
PE31_55	PE31	L1	3894261_T	Nsy	H57Y	1	1	THAATYQTASAKAAVIHE	PE31
PE31_55	PE31	L1	3894269_A	Syn	A59A	1	2	THAATYQTASAKAAVIHE	PE31
PE31_55	PE31	L1	3894300_A	Nsy	V70M	1	1	THAATYQTASAKAAVIHE	PE31
PE31_55	PE31	L1	3894302_T	Syn	V70V	1	7	THAATYQTASAKAAVIHE	PE31
PE31_55	PE31	L1	3894311_A	Syn	E73E	1	1	THAATYQTASAKAAVIHE	PE31
PE31_55	PE31	L2	3894268_T	Nsy	A59V	1	2	THAATYQTASAKAAVIHE	PE31
PE31_55	PE31	L2	3894273_C	Nsy	Y61H	1	35	THAATYQTASAKAAVIHE	PE31
PE31_55	PE31	L2	3894274_G	Nsy	Y61C	1	2	THAATYQTASAKAAVIHE	PE31
PE31_55	PE31	L2	3894279_G	Nsy	T63A	1	1	THAATYQTASAKAAVIHE	PE31
PE31_55	PE31	L2	3894289_T	Nsy	A66V	1	1	THAATYQTASAKAAVIHE	PE31
PE31_55	PE31	L2	3894292_G	Nsy	K67R	1	1	THAATYQTASAKAAVIHE	PE31
PE31_55	PE31	L3	3894258_G	Nsy	T56A	1	1	THAATYQTASAKAAVIHE	PE31
PE31_55	PE31	L3	3894260_A	Syn	T56T	1	1	THAATYQTASAKAAVIHE	PE31
PE31_55	PE31	L4	3894264_C	Nsy	A58P	1	1	THAATYQTASAKAAVIHE	PE31
PE31_55	PE31	L4	3894274_G	Nsy	Y61C	1	2	THAATYQTASAKAAVIHE	PE31
PE31_55	PE31	L4	3894298_T	Nsy	A69V	1	1	THAATYQTASAKAAVIHE	PE31
PE31_55	PE31	L4	3894300_A	Nsy	V70M	1	2	THAATYQTASAKAAVIHE	PE31
PE31_55	PE31	L567	3894281_A	Syn	T63T	1	10	THAATYQTASAKAAVIHE	PE31
PE5_56	PE5	L1	349667_T	Nsy	A15V	1	1	ASAAVEALTARLAAAH	PE5
PE5_56	PE5	L1	349670_A	Nsy	A16E	1	1	ASAAVEALTARLAAAH	PE5
PE5_56	PE5	L1	349670_G	Nsy	A16G	1	1	ASAAVEALTARLAAAH	PE5
PE5_56	PE5	L1	349704_A	Syn	A27A	1	1	ASAAVEALTARLAAAH	PE5
PE5_56	PE5	L2	349689_C	Syn	A22A	1	2	ASAAVEALTARLAAAH	PE5
PE5_56	PE5	L2	349697_G	Nsy	A25G	1	1	ASAAVEALTARLAAAH	PE5
PE5_56	PE5	L4	349662_G	Syn	A13A	1	1	ASAAVEALTARLAAAH	PE5
PE5_56	PE5	L4	349670_A	Nsy	A16E	1	1	ASAAVEALTARLAAAH	PE5
PE5_56	PE5	L4	349672_A	Nsy	V17M	1	1	ASAAVEALTARLAAAH	PE5
PE5_56	PE5	L4	349683_A	Syn	L20L	1	1	ASAAVEALTARLAAAH	PE5
PE5_56	PE5	L4	349689_T	Syn	A22A	1	1	ASAAVEALTARLAAAH	PE5
PE5_56	PE5	L4	349696_A	Nsy	A25T	1	1	ASAAVEALTARLAAAH	PE5
PE5_56	PE5	L4	349698_A	Syn	A25A	1	1	ASAAVEALTARLAAAH	PE5
PE5_56	PE5	L567	349707_C	Syn	H28H	1	3	ASAAVEALTARLAAAH	PE5
PepA_58	pepA	L1	151363_T	Syn	Y72Y	1	98	VGPQVVNINTKLGYNNA	PepA
PepA_58	pepA	L1	151370_T	Nsy	A75S	1	3	VGPQVVNINTKLGYNNA	PepA
PepA_58	pepA	L2	151324_T	Syn	V59V	1	1	VGPQVVNINTKLGYNNA	PepA
PepA_58	pepA	L2	151330_G	Syn	P61P	1	10	VGPQVVNINTKLGYNNA	PepA
PepA_58	pepA	L2	151340_G	Nsy	N65D	1	1	VGPQVVNINTKLGYNNA	PepA
PepA_58	pepA	L2	151347_G	Nsy	N67S	1	1	VGPQVVNINTKLGYNNA	PepA
PepA_58	pepA	L2	151360_G	Syn	G71G	1	2	VGPQVVNINTKLGYNNA	PepA
PepA_58	pepA	L3	151324_T	Syn	V59V	1	3	VGPQVVNINTKLGYNNA	PepA
PepA_58	pepA	L4	151328_T	Nsy	P61S	1	1	VGPQVVNINTKLGYNNA	PepA
PepA_58	pepA	L4	151333_A	Syn	Q62Q	1	1	VGPQVVNINTKLGYNNA	PepA
PepA_58	pepA	L4	151335_C	Nsy	V63A	1	1	VGPQVVNINTKLGYNNA	PepA
PepA_58	pepA	L4	151336_A	Syn	V63V	1	2	VGPQVVNINTKLGYNNA	PepA
PepA_58	pepA	L4	151354_G	Syn	K69K	1	23	VGPQVVNINTKLGYNNA	PepA
PepA_58	pepA	L4	151357_C	Syn	L70L	1	1	VGPQVVNINTKLGYNNA	PepA
PepA_58	pepA	L4	151366_T	Syn	N73N	1	2	VGPQVVNINTKLGYNNA	PepA
PPE51_59	PPE51	L1	3502118_A	Nsy	V109M	1	1	LPPPVVAANRIQL	PPE51
PPE51_59	PPE51	L2	3502107_C	Nsy	L105P	1	1	LPPPVVAANRIQL	PPE51
PPE51_59	PPE51	L2	3502133_A	Syn	R114R	1	1	LPPPVVAANRIQL	PPE51
PPE51_59	PPE51	L3	3502111_C	Syn	P106P	1	1	LPPPVVAANRIQL	PPE51
PPE51_59	PPE51	L3	3502118_A	Nsy	V109M	1	2	LPPPVVAANRIQL	PPE51
PPE51_59	PPE51	L3	3502142_T	Syn	L117L	1	2	LPPPVVAANRIQL	PPE51
PPE51_59	PPE51	L4	3502117_A	Syn	P108P	1	1	LPPPVVAANRIQL	PPE51
PPE51_59	PPE51	L4	3502118_A	Nsy	V109M	2	4	LPPPVVAANRIQL	PPE51
PPE51_59	PPE51	L4	3502120_A	Syn	V109V	1	6	LPPPVVAANRIQL	PPE51
PPE51_59	PPE51	L4	3502128_T	Nsy	A112V	1	1	LPPPVVAANRIQL	PPE51
PPE51_59	PPE51	L4	3502129_A	Syn	A112A	1	1	LPPPVVAANRIQL	PPE51
PPE51_59	PPE51	L4	3502130_G	Nsy	N113D	1	1	LPPPVVAANRIQL	PPE51
Rv1683_60	Rv1683	L1	1909727_C	Nsy	D712H	1	1	DVVDDPAFVLHGNHPVR	Rv1683
Rv1683_60	Rv1683	L1	1909753_C	Syn	V720V	1	1	DVVDDPAFVLHGNHPVR	Rv1683
Rv1683_60	Rv1683	L2	1909759_T	Syn	H722H	1	1	DVVDDPAFVLHGNHPVR	Rv1683
Rv1683_60	Rv1683	L3	1909750_A	Nsy	F719L	1	1	DVVDDPAFVLHGNHPVR	Rv1683
Rv1683_60	Rv1683	L3	1909750_G	Nsy	F719L	1	1	DVVDDPAFVLHGNHPVR	Rv1683
Rv1683_60	Rv1683	L4	1909729_G	Nsy	D712E	1	1	DVVDDPAFVLHGNHPVR	Rv1683
Rv1683_60	Rv1683	L4	1909729_T	Syn	D712D	1	1	DVVDDPAFVLHGNHPVR	Rv1683
Rv1683_60	Rv1683	L4	1909743_T	Nsy	P717L	1	2	DVVDDPAFVLHGNHPVR	Rv1683
Rv1683_60	Rv1683	L4	1909756_A	Syn	L721L	1	1	DVVDDPAFVLHGNHPVR	Rv1683
Rv1683_60	Rv1683	L4	1909758_G	Nsy	H722R	1	9	DVVDDPAFVLHGNHPVR	Rv1683
Rv1683_60	Rv1683	L4	1909769_T	Nsy	P726S	1	2	DVVDDPAFVLHGNHPVR	Rv1683
TatA_61	tatA	L1	2353051_T	Nsy	A83T	1	1	SQRVDPSAASGQDSTEARPA	TatA
TatA_61	tatA	L1	2353052_T	Syn	P82P	1	1	SQRVDPSAASGQDSTEARPA	TatA
TatA_61	tatA	L1	2353065_A	Nsy	T78I	1	1	SQRVDPSAASGQDSTEARPA	TatA
TatA_61	tatA	L1	2353075_A	Nsy	Q75stop	1	1	SQRVDPSAASGQDSTEARPA	TatA
TatA_61	tatA	L1	2353082_A	Syn	A72A	1	1	SQRVDPSAASGQDSTEARPA	TatA
TatA_61	tatA	L1	2353093_A	Nsy	P69S	1	4	SQRVDPSAASGQDSTEARPA	TatA
TatA_61	tatA	L1	2353096_T	Nsy	D68N	1	1	SQRVDPSAASGQDSTEARPA	TatA
TatA_61	tatA	L2	2353086_A	Nsy	A71V	2	2	SQRVDPSAASGQDSTEARPA	TatA
TatA_61	tatA	L3	2353055_T	Syn	R81R	1	1	SQRVDPSAASGQDSTEARPA	TatA
TatA_61	tatA	L3	2353064_A	Syn	T78T	1	7	SQRVDPSAASGQDSTEARPA	TatA
TatA_61	tatA	L3	2353102_A	Nsy	R66C	1	3	SQRVDPSAASGQDSTEARPA	TatA
TatA_61	tatA	L3	2353107_A	Nsy	S64L	1	1	SQRVDPSAASGQDSTEARPA	TatA
TatA_61	tatA	L4	2353053_C	Nsy	P82R	1	4	SQRVDPSAASGQDSTEARPA	TatA
TatA_61	tatA	L4	2353054_A	Nsy	P82S	1	5	SQRVDPSAASGQDSTEARPA	TatA
TatA_61	tatA	L4	2353057_A	Nsy	R81W	1	1	SQRVDPSAASGQDSTEARPA	TatA
TatA_61	tatA	L4	2353057_T	Syn	R81R	1	1	SQRVDPSAASGQDSTEARPA	TatA
TatA_61	tatA	L4	2353088_C	Syn	S70S	1	1	SQRVDPSAASGQDSTEARPA	TatA
TatA_61	tatA	L4	2353101_A	Nsy	R66L	1	1	SQRVDPSAASGQDSTEARPA	TatA
TatA_61	tatA	L4	2353104_C	Nsy	Q65R	1	1	SQRVDPSAASGQDSTEARPA	TatA
TatA_61	tatA	L567	2353097_A	Syn	V67V	1	1	SQRVDPSAASGQDSTEARPA	TatA
TatA_62	tatA	L1	2353051_T	Nsy	A83T	1	1	PSAASGQDSTEARPA	TatA
TatA_62	tatA	L1	2353052_T	Syn	P82P	1	1	PSAASGQDSTEARPA	TatA
TatA_62	tatA	L1	2353065_A	Nsy	T78I	1	1	PSAASGQDSTEARPA	TatA
TatA_62	tatA	L1	2353075_A	Nsy	Q75stop	1	1	PSAASGQDSTEARPA	TatA
TatA_62	tatA	L1	2353082_A	Syn	A72A	1	1	PSAASGQDSTEARPA	TatA
TatA_62	tatA	L1	2353093_A	Nsy	P69S	1	4	PSAASGQDSTEARPA	TatA
TatA_62	tatA	L2	2353086_A	Nsy	A71V	2	2	PSAASGQDSTEARPA	TatA
TatA_62	tatA	L3	2353055_T	Syn	R81R	1	1	PSAASGQDSTEARPA	TatA
TatA_62	tatA	L3	2353064_A	Syn	T78T	1	7	PSAASGQDSTEARPA	TatA
TatA_62	tatA	L4	2353053_C	Nsy	P82R	1	4	PSAASGQDSTEARPA	TatA
TatA_62	tatA	L4	2353054_A	Nsy	P82S	1	5	PSAASGQDSTEARPA	TatA
TatA_62	tatA	L4	2353057_A	Nsy	R81W	1	1	PSAASGQDSTEARPA	TatA
TatA_62	tatA	L4	2353057_T	Syn	R81R	1	1	PSAASGQDSTEARPA	TatA
TatA_62	tatA	L4	2353088_C	Syn	S70S	1	1	PSAASGQDSTEARPA	TatA
Wag31_63	wag31	L1	2405133_A	Nsy	A89V	1	2	AIPAYEPEPGKPAPA	Wag31
Wag31_63	wag31	L1	2405138_T	Syn	A87A	1	1	AIPAYEPEPGKPAPA	Wag31
Wag31_63	wag31	L1	2405169_A	Nsy	P77L	1	1	AIPAYEPEPGKPAPA	Wag31
Wag31_63	wag31	L2	2405168_T	Syn	P77P	1	1	AIPAYEPEPGKPAPA	Wag31
Wag31_63	wag31	L3	2405134_T	Nsy	A89T	1	1	AIPAYEPEPGKPAPA	Wag31
Wag31_63	wag31	L3	2405147_A	Syn	G84G	1	3	AIPAYEPEPGKPAPA	Wag31
Wag31_63	wag31	L4	2405133_A	Nsy	A89V	2	2	AIPAYEPEPGKPAPA	Wag31
Wag31_63	wag31	L4	2405135_A	Syn	P88P	2	27	AIPAYEPEPGKPAPA	Wag31
Wag31_63	wag31	L4	2405139_T	Nsy	A87E	1	1	AIPAYEPEPGKPAPA	Wag31
Wag31_63	wag31	L4	2405140_G	Nsy	A87P	1	1	AIPAYEPEPGKPAPA	Wag31
Wag31_63	wag31	L4	2405160_G	Nsy	E80A	1	1	AIPAYEPEPGKPAPA	Wag31
Wag31_63	wag31	L4	2405169_A	Nsy	P77L	1	1	AIPAYEPEPGKPAPA	Wag31
Wag31_63	wag31	L4	2405175_C	Nsy	A75G	1	1	AIPAYEPEPGKPAPA	Wag31
Wag31_63	wag31	L567	2405161_T	Nsy	E80K	1	1	AIPAYEPEPGKPAPA	Wag31
LpqH_64	lpqH	L1	4209205_G	Syn	V53V	1	1	SGPKVVIDGKDQNVTG	LpqH
LpqH_64	lpqH	L1	4209217_T	Nsy	K57N	1	1	SGPKVVIDGKDQNVTG	LpqH
LpqH_64	lpqH	L1	4209218_A	Nsy	D58N	1	18	SGPKVVIDGKDQNVTG	LpqH
LpqH_64	lpqH	L1	4209235_A	Syn	G63G	1	2	SGPKVVIDGKDQNVTG	LpqH
LpqH_64	lpqH	L1	4209235_G	Syn	G63G	1	2	SGPKVVIDGKDQNVTG	LpqH
LpqH_64	lpqH	L2	4209195_G	Nsy	P50R	1	1	SGPKVVIDGKDQNVTG	LpqH
LpqH_64	lpqH	L2	4209203_A	Nsy	V53I	1	2	SGPKVVIDGKDQNVTG	LpqH
LpqH_64	lpqH	L4	4209193_A	Syn	G49G	1	1	SGPKVVIDGKDQNVTG	LpqH
LpqH_64	lpqH	L4	4209197_G	Nsy	K51E	2	4	SGPKVVIDGKDQNVTG	LpqH
LpqH_64	lpqH	L4	4209213_A	Nsy	G56D	1	3	SGPKVVIDGKDQNVTG	LpqH
LpqH_64	lpqH	L4	4209214_C	Syn	G56G	1	1	SGPKVVIDGKDQNVTG	LpqH
LpqH_64	lpqH	L4	4209221_T	Nsy	Q59stop	1	1	SGPKVVIDGKDQNVTG	LpqH
LpqH_64	lpqH	L4	4209232_T	Syn	T62T	1	2	SGPKVVIDGKDQNVTG	LpqH
LpqH_64	lpqH	L567	4209202_T	Syn	V52V	1	1	SGPKVVIDGKDQNVTG	LpqH
LpqH_64	lpqH	L567	4209225_G	Nsy	N60S	1	2	SGPKVVIDGKDQNVTG	LpqH
LpqH_64	lpqH	L567	4209235_A	Syn	G63G	1	1	SGPKVVIDGKDQNVTG	LpqH
