## Supplementary data 2 for "Immunopeptidomics informs discovery and delivery of *Mycobacterium tuberculosis* MHC-II antigens for vaccine design"

### Sheet: Sheet1
ERR2199862	956779	C	T	163	Nonsynonymous-Gln/Q-stop	CAG-TAG	Rv0860	fadB
ERR2199863	956779	C	T	163	Nonsynonymous-Gln/Q-stop	CAG-TAG	Rv0860	fadB
ERR2514317	4352280	G	T	3	Nonsynonymous-GlT/E-stop	GAG-TAG	Rv3874	esxB
ERR552449	1909265	C	T	558	Nonsynonymous-Gln/Q-stop	CAG-TAG	Rv1683	Rv1683
ERR553008	956779	C	T	163	Nonsynonymous-Gln/Q-stop	CAG-TAG	Rv0860	fadB
SRR5709856	2353075	G	A	75	Nonsynonymous-Gln/Q-stop	CAA-TAA	Rv2094c	tatA
SRR6044940	4352280	G	T	3	Nonsynonymous-GlT/E-stop	GAG-TAG	Rv3874	esxB
SRR6831905	957150	C	A	286	Nonsynonymous-Tyr/Y-stop	TAC-TAA	Rv0860	fadB
SRR6832139	957150	C	A	286	Nonsynonymous-Tyr/Y-stop	TAC-TAA	Rv0860	fadB
SRR6832706	4209221	C	T	59	Nonsynonymous-Gln/Q-stop	CAG-TAG	Rv3763	lpqH
SRR7069670	4352280	G	T	3	Nonsynonymous-GlT/E-stop	GAG-TAG	Rv3874	esxB
ERR2512969	1561597	C	A	45	Nonsynonymous-Ser/S-stop	TCG-TAG	Rv1386	PE15
SRR3675559	1561597	C	A	45	Nonsynonymous-Ser/S-stop	TCG-TAG	Rv1386	PE15
SRR6045189	1561662	C	T	67	Nonsynonymous-Gln/Q-stop	CAG-TAG	Rv1386	PE15
SRR6046042	1561662	C	T	67	Nonsynonymous-Gln/Q-stop	CAG-TAG	Rv1386	PE15
ERR2446398	1561485	G	T	8	Nonsynonymous-GlT/E-stop	GAA-TAA	Rv1386	PE15
ERR2517399	1561485	G	T	8	Nonsynonymous-GlT/E-stop	GAA-TAA	Rv1386	PE15
ERR1023328	3894249	C	T	53	Nonsynonymous-Gln/Q-stop	CAA-TAA	Rv3477	PE31
ERR1034579	3894249	C	T	53	Nonsynonymous-Gln/Q-stop	CAA-TAA	Rv3477	PE31
ERR1034595	3894249	C	T	53	Nonsynonymous-Gln/Q-stop	CAA-TAA	Rv3477	PE31
ERR1034614	3894249	C	T	53	Nonsynonymous-Gln/Q-stop	CAA-TAA	Rv3477	PE31
ERR1034617	3894249	C	T	53	Nonsynonymous-Gln/Q-stop	CAA-TAA	Rv3477	PE31
ERR1213946	3894249	C	T	53	Nonsynonymous-Gln/Q-stop	CAA-TAA	Rv3477	PE31
ERR1413475	3894249	C	T	53	Nonsynonymous-Gln/Q-stop	CAA-TAA	Rv3477	PE31
ERR2199770	3894249	C	T	53	Nonsynonymous-Gln/Q-stop	CAA-TAA	Rv3477	PE31
ERR2199880	3894249	C	T	53	Nonsynonymous-Gln/Q-stop	CAA-TAA	Rv3477	PE31
ERR2199881	3894249	C	T	53	Nonsynonymous-Gln/Q-stop	CAA-TAA	Rv3477	PE31
ERR2199961	3894249	C	T	53	Nonsynonymous-Gln/Q-stop	CAA-TAA	Rv3477	PE31
ERR2446075	3894249	C	T	53	Nonsynonymous-Gln/Q-stop	CAA-TAA	Rv3477	PE31
ERR2446093	3894249	C	T	53	Nonsynonymous-Gln/Q-stop	CAA-TAA	Rv3477	PE31
ERR2446303	3894249	C	T	53	Nonsynonymous-Gln/Q-stop	CAA-TAA	Rv3477	PE31
ERR2446498	3894249	C	T	53	Nonsynonymous-Gln/Q-stop	CAA-TAA	Rv3477	PE31
ERR2446588	3894249	C	T	53	Nonsynonymous-Gln/Q-stop	CAA-TAA	Rv3477	PE31
ERR2503377	3894249	C	T	53	Nonsynonymous-Gln/Q-stop	CAA-TAA	Rv3477	PE31
ERR2510245	3894249	C	T	53	Nonsynonymous-Gln/Q-stop	CAA-TAA	Rv3477	PE31
ERR2510248	3894249	C	T	53	Nonsynonymous-Gln/Q-stop	CAA-TAA	Rv3477	PE31
ERR2510257	3894249	C	T	53	Nonsynonymous-Gln/Q-stop	CAA-TAA	Rv3477	PE31
ERR2510260	3894249	C	T	53	Nonsynonymous-Gln/Q-stop	CAA-TAA	Rv3477	PE31
ERR2510263	3894249	C	T	53	Nonsynonymous-Gln/Q-stop	CAA-TAA	Rv3477	PE31
ERR2510264	3894249	C	T	53	Nonsynonymous-Gln/Q-stop	CAA-TAA	Rv3477	PE31
ERR2510271	3894249	C	T	53	Nonsynonymous-Gln/Q-stop	CAA-TAA	Rv3477	PE31
ERR2510274	3894249	C	T	53	Nonsynonymous-Gln/Q-stop	CAA-TAA	Rv3477	PE31
ERR2510280	3894249	C	T	53	Nonsynonymous-Gln/Q-stop	CAA-TAA	Rv3477	PE31
ERR2510282	3894249	C	T	53	Nonsynonymous-Gln/Q-stop	CAA-TAA	Rv3477	PE31
ERR2510314	3894249	C	T	53	Nonsynonymous-Gln/Q-stop	CAA-TAA	Rv3477	PE31
ERR2510317	3894249	C	T	53	Nonsynonymous-Gln/Q-stop	CAA-TAA	Rv3477	PE31
ERR2510319	3894249	C	T	53	Nonsynonymous-Gln/Q-stop	CAA-TAA	Rv3477	PE31
ERR2510326	3894249	C	T	53	Nonsynonymous-Gln/Q-stop	CAA-TAA	Rv3477	PE31
ERR2510334	3894249	C	T	53	Nonsynonymous-Gln/Q-stop	CAA-TAA	Rv3477	PE31
ERR2510340	3894249	C	T	53	Nonsynonymous-Gln/Q-stop	CAA-TAA	Rv3477	PE31
ERR2510354	3894249	C	T	53	Nonsynonymous-Gln/Q-stop	CAA-TAA	Rv3477	PE31
ERR2510364	3894249	C	T	53	Nonsynonymous-Gln/Q-stop	CAA-TAA	Rv3477	PE31
ERR2510376	3894249	C	T	53	Nonsynonymous-Gln/Q-stop	CAA-TAA	Rv3477	PE31
ERR2510377	3894249	C	T	53	Nonsynonymous-Gln/Q-stop	CAA-TAA	Rv3477	PE31
ERR2510380	3894249	C	T	53	Nonsynonymous-Gln/Q-stop	CAA-TAA	Rv3477	PE31
ERR2510386	3894249	C	T	53	Nonsynonymous-Gln/Q-stop	CAA-TAA	Rv3477	PE31
ERR2510399	3894249	C	T	53	Nonsynonymous-Gln/Q-stop	CAA-TAA	Rv3477	PE31
ERR2510407	3894249	C	T	53	Nonsynonymous-Gln/Q-stop	CAA-TAA	Rv3477	PE31
ERR2510423	3894249	C	T	53	Nonsynonymous-Gln/Q-stop	CAA-TAA	Rv3477	PE31
ERR2510425	3894249	C	T	53	Nonsynonymous-Gln/Q-stop	CAA-TAA	Rv3477	PE31
ERR2510428	3894249	C	T	53	Nonsynonymous-Gln/Q-stop	CAA-TAA	Rv3477	PE31
ERR2510430	3894249	C	T	53	Nonsynonymous-Gln/Q-stop	CAA-TAA	Rv3477	PE31
ERR2510431	3894249	C	T	53	Nonsynonymous-Gln/Q-stop	CAA-TAA	Rv3477	PE31
ERR2510438	3894249	C	T	53	Nonsynonymous-Gln/Q-stop	CAA-TAA	Rv3477	PE31
ERR2510439	3894249	C	T	53	Nonsynonymous-Gln/Q-stop	CAA-TAA	Rv3477	PE31
ERR2510445	3894249	C	T	53	Nonsynonymous-Gln/Q-stop	CAA-TAA	Rv3477	PE31
ERR2510450	3894249	C	T	53	Nonsynonymous-Gln/Q-stop	CAA-TAA	Rv3477	PE31
ERR2510452	3894249	C	T	53	Nonsynonymous-Gln/Q-stop	CAA-TAA	Rv3477	PE31
ERR2510455	3894249	C	T	53	Nonsynonymous-Gln/Q-stop	CAA-TAA	Rv3477	PE31
ERR2510457	3894249	C	T	53	Nonsynonymous-Gln/Q-stop	CAA-TAA	Rv3477	PE31
ERR2510464	3894249	C	T	53	Nonsynonymous-Gln/Q-stop	CAA-TAA	Rv3477	PE31
ERR2510470	3894249	C	T	53	Nonsynonymous-Gln/Q-stop	CAA-TAA	Rv3477	PE31
ERR2510471	3894249	C	T	53	Nonsynonymous-Gln/Q-stop	CAA-TAA	Rv3477	PE31
ERR2510487	3894249	C	T	53	Nonsynonymous-Gln/Q-stop	CAA-TAA	Rv3477	PE31
ERR2510491	3894249	C	T	53	Nonsynonymous-Gln/Q-stop	CAA-TAA	Rv3477	PE31
ERR2510498	3894249	C	T	53	Nonsynonymous-Gln/Q-stop	CAA-TAA	Rv3477	PE31
ERR2510518	3894249	C	T	53	Nonsynonymous-Gln/Q-stop	CAA-TAA	Rv3477	PE31
ERR2510521	3894249	C	T	53	Nonsynonymous-Gln/Q-stop	CAA-TAA	Rv3477	PE31
ERR2510525	3894249	C	T	53	Nonsynonymous-Gln/Q-stop	CAA-TAA	Rv3477	PE31
ERR2510526	3894249	C	T	53	Nonsynonymous-Gln/Q-stop	CAA-TAA	Rv3477	PE31
ERR2510530	3894249	C	T	53	Nonsynonymous-Gln/Q-stop	CAA-TAA	Rv3477	PE31
ERR2510532	3894249	C	T	53	Nonsynonymous-Gln/Q-stop	CAA-TAA	Rv3477	PE31
ERR2510533	3894249	C	T	53	Nonsynonymous-Gln/Q-stop	CAA-TAA	Rv3477	PE31
ERR2510547	3894249	C	T	53	Nonsynonymous-Gln/Q-stop	CAA-TAA	Rv3477	PE31
ERR2510549	3894249	C	T	53	Nonsynonymous-Gln/Q-stop	CAA-TAA	Rv3477	PE31
ERR2510550	3894249	C	T	53	Nonsynonymous-Gln/Q-stop	CAA-TAA	Rv3477	PE31
ERR2510551	3894249	C	T	53	Nonsynonymous-Gln/Q-stop	CAA-TAA	Rv3477	PE31
ERR2510556	3894249	C	T	53	Nonsynonymous-Gln/Q-stop	CAA-TAA	Rv3477	PE31
ERR2510559	3894249	C	T	53	Nonsynonymous-Gln/Q-stop	CAA-TAA	Rv3477	PE31
ERR2510560	3894249	C	T	53	Nonsynonymous-Gln/Q-stop	CAA-TAA	Rv3477	PE31
ERR2510566	3894249	C	T	53	Nonsynonymous-Gln/Q-stop	CAA-TAA	Rv3477	PE31
ERR2510569	3894249	C	T	53	Nonsynonymous-Gln/Q-stop	CAA-TAA	Rv3477	PE31
ERR2510571	3894249	C	T	53	Nonsynonymous-Gln/Q-stop	CAA-TAA	Rv3477	PE31
ERR2510572	3894249	C	T	53	Nonsynonymous-Gln/Q-stop	CAA-TAA	Rv3477	PE31
ERR2510575	3894249	C	T	53	Nonsynonymous-Gln/Q-stop	CAA-TAA	Rv3477	PE31
ERR2510601	3894249	C	T	53	Nonsynonymous-Gln/Q-stop	CAA-TAA	Rv3477	PE31
ERR2510613	3894249	C	T	53	Nonsynonymous-Gln/Q-stop	CAA-TAA	Rv3477	PE31
ERR2510614	3894249	C	T	53	Nonsynonymous-Gln/Q-stop	CAA-TAA	Rv3477	PE31
ERR2510618	3894249	C	T	53	Nonsynonymous-Gln/Q-stop	CAA-TAA	Rv3477	PE31
ERR2510622	3894249	C	T	53	Nonsynonymous-Gln/Q-stop	CAA-TAA	Rv3477	PE31
ERR2510627	3894249	C	T	53	Nonsynonymous-Gln/Q-stop	CAA-TAA	Rv3477	PE31
ERR2510634	3894249	C	T	53	Nonsynonymous-Gln/Q-stop	CAA-TAA	Rv3477	PE31
ERR2510635	3894249	C	T	53	Nonsynonymous-Gln/Q-stop	CAA-TAA	Rv3477	PE31
ERR2510645	3894249	C	T	53	Nonsynonymous-Gln/Q-stop	CAA-TAA	Rv3477	PE31
ERR2510646	3894249	C	T	53	Nonsynonymous-Gln/Q-stop	CAA-TAA	Rv3477	PE31
ERR2510650	3894249	C	T	53	Nonsynonymous-Gln/Q-stop	CAA-TAA	Rv3477	PE31
ERR2510784	3894249	C	T	53	Nonsynonymous-Gln/Q-stop	CAA-TAA	Rv3477	PE31
ERR2512398	3894249	C	T	53	Nonsynonymous-Gln/Q-stop	CAA-TAA	Rv3477	PE31
ERR2512408	3894249	C	T	53	Nonsynonymous-Gln/Q-stop	CAA-TAA	Rv3477	PE31
ERR2512417	3894249	C	T	53	Nonsynonymous-Gln/Q-stop	CAA-TAA	Rv3477	PE31
ERR2512418	3894249	C	T	53	Nonsynonymous-Gln/Q-stop	CAA-TAA	Rv3477	PE31
ERR2512461	3894249	C	T	53	Nonsynonymous-Gln/Q-stop	CAA-TAA	Rv3477	PE31
ERR2512551	3894249	C	T	53	Nonsynonymous-Gln/Q-stop	CAA-TAA	Rv3477	PE31
ERR2512594	3894249	C	T	53	Nonsynonymous-Gln/Q-stop	CAA-TAA	Rv3477	PE31
ERR2512622	3894249	C	T	53	Nonsynonymous-Gln/Q-stop	CAA-TAA	Rv3477	PE31
ERR2512648	3894249	C	T	53	Nonsynonymous-Gln/Q-stop	CAA-TAA	Rv3477	PE31
ERR2512660	3894249	C	T	53	Nonsynonymous-Gln/Q-stop	CAA-TAA	Rv3477	PE31
ERR2512661	3894249	C	T	53	Nonsynonymous-Gln/Q-stop	CAA-TAA	Rv3477	PE31
ERR2512708	3894249	C	T	53	Nonsynonymous-Gln/Q-stop	CAA-TAA	Rv3477	PE31
ERR2512729	3894249	C	T	53	Nonsynonymous-Gln/Q-stop	CAA-TAA	Rv3477	PE31
ERR2512749	3894249	C	T	53	Nonsynonymous-Gln/Q-stop	CAA-TAA	Rv3477	PE31
ERR2512772	3894249	C	T	53	Nonsynonymous-Gln/Q-stop	CAA-TAA	Rv3477	PE31
ERR2512787	3894249	C	T	53	Nonsynonymous-Gln/Q-stop	CAA-TAA	Rv3477	PE31
ERR2512789	3894249	C	T	53	Nonsynonymous-Gln/Q-stop	CAA-TAA	Rv3477	PE31
ERR2512790	3894249	C	T	53	Nonsynonymous-Gln/Q-stop	CAA-TAA	Rv3477	PE31
ERR2512811	3894249	C	T	53	Nonsynonymous-Gln/Q-stop	CAA-TAA	Rv3477	PE31
ERR2512816	3894249	C	T	53	Nonsynonymous-Gln/Q-stop	CAA-TAA	Rv3477	PE31
ERR2512827	3894249	C	T	53	Nonsynonymous-Gln/Q-stop	CAA-TAA	Rv3477	PE31
ERR2513024	3894249	C	T	53	Nonsynonymous-Gln/Q-stop	CAA-TAA	Rv3477	PE31
ERR2513048	3894249	C	T	53	Nonsynonymous-Gln/Q-stop	CAA-TAA	Rv3477	PE31
ERR2513112	3894249	C	T	53	Nonsynonymous-Gln/Q-stop	CAA-TAA	Rv3477	PE31
ERR2513201	3894249	C	T	53	Nonsynonymous-Gln/Q-stop	CAA-TAA	Rv3477	PE31
ERR2513207	3894249	C	T	53	Nonsynonymous-Gln/Q-stop	CAA-TAA	Rv3477	PE31
ERR2513271	3894249	C	T	53	Nonsynonymous-Gln/Q-stop	CAA-TAA	Rv3477	PE31
ERR2513310	3894249	C	T	53	Nonsynonymous-Gln/Q-stop	CAA-TAA	Rv3477	PE31
ERR2513347	3894249	C	T	53	Nonsynonymous-Gln/Q-stop	CAA-TAA	Rv3477	PE31
ERR2513366	3894249	C	T	53	Nonsynonymous-Gln/Q-stop	CAA-TAA	Rv3477	PE31
ERR2513414	3894249	C	T	53	Nonsynonymous-Gln/Q-stop	CAA-TAA	Rv3477	PE31
ERR2513442	3894249	C	T	53	Nonsynonymous-Gln/Q-stop	CAA-TAA	Rv3477	PE31
ERR2513492	3894249	C	T	53	Nonsynonymous-Gln/Q-stop	CAA-TAA	Rv3477	PE31
ERR2513567	3894249	C	T	53	Nonsynonymous-Gln/Q-stop	CAA-TAA	Rv3477	PE31
ERR2513573	3894249	C	T	53	Nonsynonymous-Gln/Q-stop	CAA-TAA	Rv3477	PE31
ERR2513601	3894249	C	T	53	Nonsynonymous-Gln/Q-stop	CAA-TAA	Rv3477	PE31
ERR2513645	3894249	C	T	53	Nonsynonymous-Gln/Q-stop	CAA-TAA	Rv3477	PE31
ERR2513698	3894249	C	T	53	Nonsynonymous-Gln/Q-stop	CAA-TAA	Rv3477	PE31
ERR2513726	3894249	C	T	53	Nonsynonymous-Gln/Q-stop	CAA-TAA	Rv3477	PE31
ERR2513729	3894249	C	T	53	Nonsynonymous-Gln/Q-stop	CAA-TAA	Rv3477	PE31
ERR2513761	3894249	C	T	53	Nonsynonymous-Gln/Q-stop	CAA-TAA	Rv3477	PE31
ERR2513767	3894249	C	T	53	Nonsynonymous-Gln/Q-stop	CAA-TAA	Rv3477	PE31
ERR2513800	3894249	C	T	53	Nonsynonymous-Gln/Q-stop	CAA-TAA	Rv3477	PE31
ERR2513827	3894249	C	T	53	Nonsynonymous-Gln/Q-stop	CAA-TAA	Rv3477	PE31
ERR2513856	3894249	C	T	53	Nonsynonymous-Gln/Q-stop	CAA-TAA	Rv3477	PE31
ERR2513867	3894249	C	T	53	Nonsynonymous-Gln/Q-stop	CAA-TAA	Rv3477	PE31
ERR2513872	3894249	C	T	53	Nonsynonymous-Gln/Q-stop	CAA-TAA	Rv3477	PE31
ERR2513884	3894249	C	T	53	Nonsynonymous-Gln/Q-stop	CAA-TAA	Rv3477	PE31
ERR2513893	3894249	C	T	53	Nonsynonymous-Gln/Q-stop	CAA-TAA	Rv3477	PE31
ERR2513925	3894249	C	T	53	Nonsynonymous-Gln/Q-stop	CAA-TAA	Rv3477	PE31
ERR2513940	3894249	C	T	53	Nonsynonymous-Gln/Q-stop	CAA-TAA	Rv3477	PE31
ERR2513949	3894249	C	T	53	Nonsynonymous-Gln/Q-stop	CAA-TAA	Rv3477	PE31
ERR2513954	3894249	C	T	53	Nonsynonymous-Gln/Q-stop	CAA-TAA	Rv3477	PE31
ERR2514009	3894249	C	T	53	Nonsynonymous-Gln/Q-stop	CAA-TAA	Rv3477	PE31
ERR2514036	3894249	C	T	53	Nonsynonymous-Gln/Q-stop	CAA-TAA	Rv3477	PE31
ERR2514213	3894249	C	T	53	Nonsynonymous-Gln/Q-stop	CAA-TAA	Rv3477	PE31
ERR2514217	3894249	C	T	53	Nonsynonymous-Gln/Q-stop	CAA-TAA	Rv3477	PE31
ERR2514236	3894249	C	T	53	Nonsynonymous-Gln/Q-stop	CAA-TAA	Rv3477	PE31
ERR2514261	3894249	C	T	53	Nonsynonymous-Gln/Q-stop	CAA-TAA	Rv3477	PE31
ERR2514271	3894249	C	T	53	Nonsynonymous-Gln/Q-stop	CAA-TAA	Rv3477	PE31
ERR2514348	3894249	C	T	53	Nonsynonymous-Gln/Q-stop	CAA-TAA	Rv3477	PE31
ERR2514361	3894249	C	T	53	Nonsynonymous-Gln/Q-stop	CAA-TAA	Rv3477	PE31
ERR2514366	3894249	C	T	53	Nonsynonymous-Gln/Q-stop	CAA-TAA	Rv3477	PE31
ERR2514468	3894249	C	T	53	Nonsynonymous-Gln/Q-stop	CAA-TAA	Rv3477	PE31
ERR2514546	3894249	C	T	53	Nonsynonymous-Gln/Q-stop	CAA-TAA	Rv3477	PE31
ERR2514653	3894249	C	T	53	Nonsynonymous-Gln/Q-stop	CAA-TAA	Rv3477	PE31
ERR2514678	3894249	C	T	53	Nonsynonymous-Gln/Q-stop	CAA-TAA	Rv3477	PE31
ERR2514717	3894249	C	T	53	Nonsynonymous-Gln/Q-stop	CAA-TAA	Rv3477	PE31
ERR2514806	3894249	C	T	53	Nonsynonymous-Gln/Q-stop	CAA-TAA	Rv3477	PE31
ERR2514830	3894249	C	T	53	Nonsynonymous-Gln/Q-stop	CAA-TAA	Rv3477	PE31
ERR2514873	3894249	C	T	53	Nonsynonymous-Gln/Q-stop	CAA-TAA	Rv3477	PE31
ERR2514876	3894249	C	T	53	Nonsynonymous-Gln/Q-stop	CAA-TAA	Rv3477	PE31
ERR2514965	3894249	C	T	53	Nonsynonymous-Gln/Q-stop	CAA-TAA	Rv3477	PE31
ERR2515007	3894249	C	T	53	Nonsynonymous-Gln/Q-stop	CAA-TAA	Rv3477	PE31
ERR2515008	3894249	C	T	53	Nonsynonymous-Gln/Q-stop	CAA-TAA	Rv3477	PE31
ERR2515060	3894249	C	T	53	Nonsynonymous-Gln/Q-stop	CAA-TAA	Rv3477	PE31
ERR2515094	3894249	C	T	53	Nonsynonymous-Gln/Q-stop	CAA-TAA	Rv3477	PE31
ERR2516271	3894249	C	T	53	Nonsynonymous-Gln/Q-stop	CAA-TAA	Rv3477	PE31
ERR2516747	3894249	C	T	53	Nonsynonymous-Gln/Q-stop	CAA-TAA	Rv3477	PE31
ERR2516800	3894249	C	T	53	Nonsynonymous-Gln/Q-stop	CAA-TAA	Rv3477	PE31
ERR2516809	3894249	C	T	53	Nonsynonymous-Gln/Q-stop	CAA-TAA	Rv3477	PE31
ERR2516832	3894249	C	T	53	Nonsynonymous-Gln/Q-stop	CAA-TAA	Rv3477	PE31
ERR2516933	3894249	C	T	53	Nonsynonymous-Gln/Q-stop	CAA-TAA	Rv3477	PE31
ERR2516940	3894249	C	T	53	Nonsynonymous-Gln/Q-stop	CAA-TAA	Rv3477	PE31
ERR2517017	3894249	C	T	53	Nonsynonymous-Gln/Q-stop	CAA-TAA	Rv3477	PE31
ERR2517041	3894249	C	T	53	Nonsynonymous-Gln/Q-stop	CAA-TAA	Rv3477	PE31
ERR2517093	3894249	C	T	53	Nonsynonymous-Gln/Q-stop	CAA-TAA	Rv3477	PE31
ERR2517134	3894249	C	T	53	Nonsynonymous-Gln/Q-stop	CAA-TAA	Rv3477	PE31
ERR2517255	3894249	C	T	53	Nonsynonymous-Gln/Q-stop	CAA-TAA	Rv3477	PE31
ERR2517289	3894249	C	T	53	Nonsynonymous-Gln/Q-stop	CAA-TAA	Rv3477	PE31
ERR2517351	3894249	C	T	53	Nonsynonymous-Gln/Q-stop	CAA-TAA	Rv3477	PE31
ERR2517411	3894249	C	T	53	Nonsynonymous-Gln/Q-stop	CAA-TAA	Rv3477	PE31
ERR2517421	3894249	C	T	53	Nonsynonymous-Gln/Q-stop	CAA-TAA	Rv3477	PE31
ERR2677392	3894249	C	T	53	Nonsynonymous-Gln/Q-stop	CAA-TAA	Rv3477	PE31
ERR2677406	3894249	C	T	53	Nonsynonymous-Gln/Q-stop	CAA-TAA	Rv3477	PE31
ERR3077983	3894249	C	T	53	Nonsynonymous-Gln/Q-stop	CAA-TAA	Rv3477	PE31
ERR3132239	3894249	C	T	53	Nonsynonymous-Gln/Q-stop	CAA-TAA	Rv3477	PE31
ERR3148177	3894249	C	T	53	Nonsynonymous-Gln/Q-stop	CAA-TAA	Rv3477	PE31
ERR3148179	3894249	C	T	53	Nonsynonymous-Gln/Q-stop	CAA-TAA	Rv3477	PE31
ERR3275329	3894249	C	T	53	Nonsynonymous-Gln/Q-stop	CAA-TAA	Rv3477	PE31
ERR3275597	3894249	C	T	53	Nonsynonymous-Gln/Q-stop	CAA-TAA	Rv3477	PE31
ERR3275670	3894249	C	T	53	Nonsynonymous-Gln/Q-stop	CAA-TAA	Rv3477	PE31
ERR3275876	3894249	C	T	53	Nonsynonymous-Gln/Q-stop	CAA-TAA	Rv3477	PE31
ERR3335737	3894249	C	T	53	Nonsynonymous-Gln/Q-stop	CAA-TAA	Rv3477	PE31
ERR3335741	3894249	C	T	53	Nonsynonymous-Gln/Q-stop	CAA-TAA	Rv3477	PE31
ERR3335754	3894249	C	T	53	Nonsynonymous-Gln/Q-stop	CAA-TAA	Rv3477	PE31
ERR3335767	3894249	C	T	53	Nonsynonymous-Gln/Q-stop	CAA-TAA	Rv3477	PE31
ERR3335770	3894249	C	T	53	Nonsynonymous-Gln/Q-stop	CAA-TAA	Rv3477	PE31
ERR3335790	3894249	C	T	53	Nonsynonymous-Gln/Q-stop	CAA-TAA	Rv3477	PE31
ERR3335801	3894249	C	T	53	Nonsynonymous-Gln/Q-stop	CAA-TAA	Rv3477	PE31
ERR3335802	3894249	C	T	53	Nonsynonymous-Gln/Q-stop	CAA-TAA	Rv3477	PE31
ERR400370	3894249	C	T	53	Nonsynonymous-Gln/Q-stop	CAA-TAA	Rv3477	PE31
ERR400406	3894249	C	T	53	Nonsynonymous-Gln/Q-stop	CAA-TAA	Rv3477	PE31
ERR400485	3894249	C	T	53	Nonsynonymous-Gln/Q-stop	CAA-TAA	Rv3477	PE31
ERR400497	3894249	C	T	53	Nonsynonymous-Gln/Q-stop	CAA-TAA	Rv3477	PE31
ERR400505	3894249	C	T	53	Nonsynonymous-Gln/Q-stop	CAA-TAA	Rv3477	PE31
ERR552233	3894249	C	T	53	Nonsynonymous-Gln/Q-stop	CAA-TAA	Rv3477	PE31
ERR552264	3894249	C	T	53	Nonsynonymous-Gln/Q-stop	CAA-TAA	Rv3477	PE31
ERR552449	3894249	C	T	53	Nonsynonymous-Gln/Q-stop	CAA-TAA	Rv3477	PE31
ERR553349	3894249	C	T	53	Nonsynonymous-Gln/Q-stop	CAA-TAA	Rv3477	PE31
ERR688011	3894249	C	T	53	Nonsynonymous-Gln/Q-stop	CAA-TAA	Rv3477	PE31
ERR688027	3894249	C	T	53	Nonsynonymous-Gln/Q-stop	CAA-TAA	Rv3477	PE31
ERR688046	3894249	C	T	53	Nonsynonymous-Gln/Q-stop	CAA-TAA	Rv3477	PE31
ERR688049	3894249	C	T	53	Nonsynonymous-Gln/Q-stop	CAA-TAA	Rv3477	PE31
SRR10147676	3894249	C	T	53	Nonsynonymous-Gln/Q-stop	CAA-TAA	Rv3477	PE31
SRR1049733	3894249	C	T	53	Nonsynonymous-Gln/Q-stop	CAA-TAA	Rv3477	PE31
SRR1049734	3894249	C	T	53	Nonsynonymous-Gln/Q-stop	CAA-TAA	Rv3477	PE31
SRR1062932	3894249	C	T	53	Nonsynonymous-Gln/Q-stop	CAA-TAA	Rv3477	PE31
SRR1062939	3894249	C	T	53	Nonsynonymous-Gln/Q-stop	CAA-TAA	Rv3477	PE31
SRR1140589	3894249	C	T	53	Nonsynonymous-Gln/Q-stop	CAA-TAA	Rv3477	PE31
SRR1140625	3894249	C	T	53	Nonsynonymous-Gln/Q-stop	CAA-TAA	Rv3477	PE31
SRR1172861	3894249	C	T	53	Nonsynonymous-Gln/Q-stop	CAA-TAA	Rv3477	PE31
SRR1172938	3894249	C	T	53	Nonsynonymous-Gln/Q-stop	CAA-TAA	Rv3477	PE31
SRR1173014	3894249	C	T	53	Nonsynonymous-Gln/Q-stop	CAA-TAA	Rv3477	PE31
SRR1173105	3894249	C	T	53	Nonsynonymous-Gln/Q-stop	CAA-TAA	Rv3477	PE31
SRR1173367	3894249	C	T	53	Nonsynonymous-Gln/Q-stop	CAA-TAA	Rv3477	PE31
SRR1173621	3894249	C	T	53	Nonsynonymous-Gln/Q-stop	CAA-TAA	Rv3477	PE31
SRR1173686	3894249	C	T	53	Nonsynonymous-Gln/Q-stop	CAA-TAA	Rv3477	PE31
SRR1173727	3894249	C	T	53	Nonsynonymous-Gln/Q-stop	CAA-TAA	Rv3477	PE31
SRR1175105	3894249	C	T	53	Nonsynonymous-Gln/Q-stop	CAA-TAA	Rv3477	PE31
SRR1175151	3894249	C	T	53	Nonsynonymous-Gln/Q-stop	CAA-TAA	Rv3477	PE31
SRR2100036	3894249	C	T	53	Nonsynonymous-Gln/Q-stop	CAA-TAA	Rv3477	PE31
SRR2100108	3894249	C	T	53	Nonsynonymous-Gln/Q-stop	CAA-TAA	Rv3477	PE31
SRR2100111	3894249	C	T	53	Nonsynonymous-Gln/Q-stop	CAA-TAA	Rv3477	PE31
SRR2100112	3894249	C	T	53	Nonsynonymous-Gln/Q-stop	CAA-TAA	Rv3477	PE31
SRR2100114	3894249	C	T	53	Nonsynonymous-Gln/Q-stop	CAA-TAA	Rv3477	PE31
SRR2100115	3894249	C	T	53	Nonsynonymous-Gln/Q-stop	CAA-TAA	Rv3477	PE31
SRR2100116	3894249	C	T	53	Nonsynonymous-Gln/Q-stop	CAA-TAA	Rv3477	PE31
SRR2100119	3894249	C	T	53	Nonsynonymous-Gln/Q-stop	CAA-TAA	Rv3477	PE31
SRR2100121	3894249	C	T	53	Nonsynonymous-Gln/Q-stop	CAA-TAA	Rv3477	PE31
SRR2100123	3894249	C	T	53	Nonsynonymous-Gln/Q-stop	CAA-TAA	Rv3477	PE31
SRR2100124	3894249	C	T	53	Nonsynonymous-Gln/Q-stop	CAA-TAA	Rv3477	PE31
SRR2100125	3894249	C	T	53	Nonsynonymous-Gln/Q-stop	CAA-TAA	Rv3477	PE31
SRR2100126	3894249	C	T	53	Nonsynonymous-Gln/Q-stop	CAA-TAA	Rv3477	PE31
SRR2100136	3894249	C	T	53	Nonsynonymous-Gln/Q-stop	CAA-TAA	Rv3477	PE31
SRR2100216	3894249	C	T	53	Nonsynonymous-Gln/Q-stop	CAA-TAA	Rv3477	PE31
SRR2100225	3894249	C	T	53	Nonsynonymous-Gln/Q-stop	CAA-TAA	Rv3477	PE31
SRR2100229	3894249	C	T	53	Nonsynonymous-Gln/Q-stop	CAA-TAA	Rv3477	PE31
SRR2100235	3894249	C	T	53	Nonsynonymous-Gln/Q-stop	CAA-TAA	Rv3477	PE31
SRR2100248	3894249	C	T	53	Nonsynonymous-Gln/Q-stop	CAA-TAA	Rv3477	PE31
SRR2100279	3894249	C	T	53	Nonsynonymous-Gln/Q-stop	CAA-TAA	Rv3477	PE31
SRR2100323	3894249	C	T	53	Nonsynonymous-Gln/Q-stop	CAA-TAA	Rv3477	PE31
SRR2100372	3894249	C	T	53	Nonsynonymous-Gln/Q-stop	CAA-TAA	Rv3477	PE31
SRR2100450	3894249	C	T	53	Nonsynonymous-Gln/Q-stop	CAA-TAA	Rv3477	PE31
SRR2100510	3894249	C	T	53	Nonsynonymous-Gln/Q-stop	CAA-TAA	Rv3477	PE31
SRR2100512	3894249	C	T	53	Nonsynonymous-Gln/Q-stop	CAA-TAA	Rv3477	PE31
SRR2100534	3894249	C	T	53	Nonsynonymous-Gln/Q-stop	CAA-TAA	Rv3477	PE31
SRR2100535	3894249	C	T	53	Nonsynonymous-Gln/Q-stop	CAA-TAA	Rv3477	PE31
SRR2100605	3894249	C	T	53	Nonsynonymous-Gln/Q-stop	CAA-TAA	Rv3477	PE31
SRR2100676	3894249	C	T	53	Nonsynonymous-Gln/Q-stop	CAA-TAA	Rv3477	PE31
SRR2100710	3894249	C	T	53	Nonsynonymous-Gln/Q-stop	CAA-TAA	Rv3477	PE31
SRR2100780	3894249	C	T	53	Nonsynonymous-Gln/Q-stop	CAA-TAA	Rv3477	PE31
SRR2100838	3894249	C	T	53	Nonsynonymous-Gln/Q-stop	CAA-TAA	Rv3477	PE31
SRR2100860	3894249	C	T	53	Nonsynonymous-Gln/Q-stop	CAA-TAA	Rv3477	PE31
SRR2100885	3894249	C	T	53	Nonsynonymous-Gln/Q-stop	CAA-TAA	Rv3477	PE31
SRR2100917	3894249	C	T	53	Nonsynonymous-Gln/Q-stop	CAA-TAA	Rv3477	PE31
SRR2100921	3894249	C	T	53	Nonsynonymous-Gln/Q-stop	CAA-TAA	Rv3477	PE31
SRR2100928	3894249	C	T	53	Nonsynonymous-Gln/Q-stop	CAA-TAA	Rv3477	PE31
SRR2100960	3894249	C	T	53	Nonsynonymous-Gln/Q-stop	CAA-TAA	Rv3477	PE31
SRR2100986	3894249	C	T	53	Nonsynonymous-Gln/Q-stop	CAA-TAA	Rv3477	PE31
SRR2101009	3894249	C	T	53	Nonsynonymous-Gln/Q-stop	CAA-TAA	Rv3477	PE31
SRR2101079	3894249	C	T	53	Nonsynonymous-Gln/Q-stop	CAA-TAA	Rv3477	PE31
SRR2101165	3894249	C	T	53	Nonsynonymous-Gln/Q-stop	CAA-TAA	Rv3477	PE31
SRR2101180	3894249	C	T	53	Nonsynonymous-Gln/Q-stop	CAA-TAA	Rv3477	PE31
SRR2101182	3894249	C	T	53	Nonsynonymous-Gln/Q-stop	CAA-TAA	Rv3477	PE31
SRR2101188	3894249	C	T	53	Nonsynonymous-Gln/Q-stop	CAA-TAA	Rv3477	PE31
SRR2101229	3894249	C	T	53	Nonsynonymous-Gln/Q-stop	CAA-TAA	Rv3477	PE31
SRR3082066	3894249	C	T	53	Nonsynonymous-Gln/Q-stop	CAA-TAA	Rv3477	PE31
SRR3105745	3894249	C	T	53	Nonsynonymous-Gln/Q-stop	CAA-TAA	Rv3477	PE31
SRR3105785	3894249	C	T	53	Nonsynonymous-Gln/Q-stop	CAA-TAA	Rv3477	PE31
SRR3105802	3894249	C	T	53	Nonsynonymous-Gln/Q-stop	CAA-TAA	Rv3477	PE31
SRR3675454	3894249	C	T	53	Nonsynonymous-Gln/Q-stop	CAA-TAA	Rv3477	PE31
SRR3675579	3894249	C	T	53	Nonsynonymous-Gln/Q-stop	CAA-TAA	Rv3477	PE31
SRR5341287	3894249	C	T	53	Nonsynonymous-Gln/Q-stop	CAA-TAA	Rv3477	PE31
SRR5341288	3894249	C	T	53	Nonsynonymous-Gln/Q-stop	CAA-TAA	Rv3477	PE31
SRR5341297	3894249	C	T	53	Nonsynonymous-Gln/Q-stop	CAA-TAA	Rv3477	PE31
SRR5341305	3894249	C	T	53	Nonsynonymous-Gln/Q-stop	CAA-TAA	Rv3477	PE31
SRR5341317	3894249	C	T	53	Nonsynonymous-Gln/Q-stop	CAA-TAA	Rv3477	PE31
SRR5341318	3894249	C	T	53	Nonsynonymous-Gln/Q-stop	CAA-TAA	Rv3477	PE31
SRR5341326	3894249	C	T	53	Nonsynonymous-Gln/Q-stop	CAA-TAA	Rv3477	PE31
SRR5341352	3894249	C	T	53	Nonsynonymous-Gln/Q-stop	CAA-TAA	Rv3477	PE31
SRR5341355	3894249	C	T	53	Nonsynonymous-Gln/Q-stop	CAA-TAA	Rv3477	PE31
SRR5341365	3894249	C	T	53	Nonsynonymous-Gln/Q-stop	CAA-TAA	Rv3477	PE31
SRR5341380	3894249	C	T	53	Nonsynonymous-Gln/Q-stop	CAA-TAA	Rv3477	PE31
SRR5341412	3894249	C	T	53	Nonsynonymous-Gln/Q-stop	CAA-TAA	Rv3477	PE31
SRR5341416	3894249	C	T	53	Nonsynonymous-Gln/Q-stop	CAA-TAA	Rv3477	PE31
SRR5341436	3894249	C	T	53	Nonsynonymous-Gln/Q-stop	CAA-TAA	Rv3477	PE31
SRR5341442	3894249	C	T	53	Nonsynonymous-Gln/Q-stop	CAA-TAA	Rv3477	PE31
SRR5341450	3894249	C	T	53	Nonsynonymous-Gln/Q-stop	CAA-TAA	Rv3477	PE31
SRR5341452	3894249	C	T	53	Nonsynonymous-Gln/Q-stop	CAA-TAA	Rv3477	PE31
SRR6044933	3894249	C	T	53	Nonsynonymous-Gln/Q-stop	CAA-TAA	Rv3477	PE31
SRR6045097	3894249	C	T	53	Nonsynonymous-Gln/Q-stop	CAA-TAA	Rv3477	PE31
SRR6045165	3894249	C	T	53	Nonsynonymous-Gln/Q-stop	CAA-TAA	Rv3477	PE31
SRR6045421	3894249	C	T	53	Nonsynonymous-Gln/Q-stop	CAA-TAA	Rv3477	PE31
SRR6045460	3894249	C	T	53	Nonsynonymous-Gln/Q-stop	CAA-TAA	Rv3477	PE31
SRR6045482	3894249	C	T	53	Nonsynonymous-Gln/Q-stop	CAA-TAA	Rv3477	PE31
SRR6045673	3894249	C	T	53	Nonsynonymous-Gln/Q-stop	CAA-TAA	Rv3477	PE31
SRR6045726	3894249	C	T	53	Nonsynonymous-Gln/Q-stop	CAA-TAA	Rv3477	PE31
SRR6045781	3894249	C	T	53	Nonsynonymous-Gln/Q-stop	CAA-TAA	Rv3477	PE31
SRR6046037	3894249	C	T	53	Nonsynonymous-Gln/Q-stop	CAA-TAA	Rv3477	PE31
SRR6046115	3894249	C	T	53	Nonsynonymous-Gln/Q-stop	CAA-TAA	Rv3477	PE31
SRR6046626	3894249	C	T	53	Nonsynonymous-Gln/Q-stop	CAA-TAA	Rv3477	PE31
SRR6046812	3894249	C	T	53	Nonsynonymous-Gln/Q-stop	CAA-TAA	Rv3477	PE31
SRR6046827	3894249	C	T	53	Nonsynonymous-Gln/Q-stop	CAA-TAA	Rv3477	PE31
SRR6046864	3894249	C	T	53	Nonsynonymous-Gln/Q-stop	CAA-TAA	Rv3477	PE31
SRR6152727	3894249	C	T	53	Nonsynonymous-Gln/Q-stop	CAA-TAA	Rv3477	PE31
SRR6152729	3894249	C	T	53	Nonsynonymous-Gln/Q-stop	CAA-TAA	Rv3477	PE31
SRR6152731	3894249	C	T	53	Nonsynonymous-Gln/Q-stop	CAA-TAA	Rv3477	PE31
SRR6152733	3894249	C	T	53	Nonsynonymous-Gln/Q-stop	CAA-TAA	Rv3477	PE31
SRR6152743	3894249	C	T	53	Nonsynonymous-Gln/Q-stop	CAA-TAA	Rv3477	PE31
SRR6152788	3894249	C	T	53	Nonsynonymous-Gln/Q-stop	CAA-TAA	Rv3477	PE31
SRR6152800	3894249	C	T	53	Nonsynonymous-Gln/Q-stop	CAA-TAA	Rv3477	PE31
SRR6152888	3894249	C	T	53	Nonsynonymous-Gln/Q-stop	CAA-TAA	Rv3477	PE31
SRR6152948	3894249	C	T	53	Nonsynonymous-Gln/Q-stop	CAA-TAA	Rv3477	PE31
SRR6152966	3894249	C	T	53	Nonsynonymous-Gln/Q-stop	CAA-TAA	Rv3477	PE31
SRR6153003	3894249	C	T	53	Nonsynonymous-Gln/Q-stop	CAA-TAA	Rv3477	PE31
SRR6153011	3894249	C	T	53	Nonsynonymous-Gln/Q-stop	CAA-TAA	Rv3477	PE31
SRR6153062	3894249	C	T	53	Nonsynonymous-Gln/Q-stop	CAA-TAA	Rv3477	PE31
SRR6153084	3894249	C	T	53	Nonsynonymous-Gln/Q-stop	CAA-TAA	Rv3477	PE31
SRR6153128	3894249	C	T	53	Nonsynonymous-Gln/Q-stop	CAA-TAA	Rv3477	PE31
SRR6153203	3894249	C	T	53	Nonsynonymous-Gln/Q-stop	CAA-TAA	Rv3477	PE31
SRR6153227	3894249	C	T	53	Nonsynonymous-Gln/Q-stop	CAA-TAA	Rv3477	PE31
SRR6153251	3894249	C	T	53	Nonsynonymous-Gln/Q-stop	CAA-TAA	Rv3477	PE31
SRR6153264	3894249	C	T	53	Nonsynonymous-Gln/Q-stop	CAA-TAA	Rv3477	PE31
SRR6339659	3894249	C	T	53	Nonsynonymous-Gln/Q-stop	CAA-TAA	Rv3477	PE31
SRR6397505	3894249	C	T	53	Nonsynonymous-Gln/Q-stop	CAA-TAA	Rv3477	PE31
SRR6398056	3894249	C	T	53	Nonsynonymous-Gln/Q-stop	CAA-TAA	Rv3477	PE31
SRR6650141	3894249	C	T	53	Nonsynonymous-Gln/Q-stop	CAA-TAA	Rv3477	PE31
SRR6650220	3894249	C	T	53	Nonsynonymous-Gln/Q-stop	CAA-TAA	Rv3477	PE31
SRR6650269	3894249	C	T	53	Nonsynonymous-Gln/Q-stop	CAA-TAA	Rv3477	PE31
SRR6650418	3894249	C	T	53	Nonsynonymous-Gln/Q-stop	CAA-TAA	Rv3477	PE31
SRR671741	3894249	C	T	53	Nonsynonymous-Gln/Q-stop	CAA-TAA	Rv3477	PE31
SRR6797342	3894249	C	T	53	Nonsynonymous-Gln/Q-stop	CAA-TAA	Rv3477	PE31
SRR6797350	3894249	C	T	53	Nonsynonymous-Gln/Q-stop	CAA-TAA	Rv3477	PE31
SRR6797372	3894249	C	T	53	Nonsynonymous-Gln/Q-stop	CAA-TAA	Rv3477	PE31
SRR6797378	3894249	C	T	53	Nonsynonymous-Gln/Q-stop	CAA-TAA	Rv3477	PE31
SRR6797450	3894249	C	T	53	Nonsynonymous-Gln/Q-stop	CAA-TAA	Rv3477	PE31
SRR6797485	3894249	C	T	53	Nonsynonymous-Gln/Q-stop	CAA-TAA	Rv3477	PE31
SRR6797605	3894249	C	T	53	Nonsynonymous-Gln/Q-stop	CAA-TAA	Rv3477	PE31
SRR6797719	3894249	C	T	53	Nonsynonymous-Gln/Q-stop	CAA-TAA	Rv3477	PE31
SRR6797770	3894249	C	T	53	Nonsynonymous-Gln/Q-stop	CAA-TAA	Rv3477	PE31
SRR6797772	3894249	C	T	53	Nonsynonymous-Gln/Q-stop	CAA-TAA	Rv3477	PE31
SRR6797774	3894249	C	T	53	Nonsynonymous-Gln/Q-stop	CAA-TAA	Rv3477	PE31
SRR6797781	3894249	C	T	53	Nonsynonymous-Gln/Q-stop	CAA-TAA	Rv3477	PE31
SRR6964487	3894249	C	T	53	Nonsynonymous-Gln/Q-stop	CAA-TAA	Rv3477	PE31
SRR6964494	3894249	C	T	53	Nonsynonymous-Gln/Q-stop	CAA-TAA	Rv3477	PE31
SRR6964497	3894249	C	T	53	Nonsynonymous-Gln/Q-stop	CAA-TAA	Rv3477	PE31
SRR6964500	3894249	C	T	53	Nonsynonymous-Gln/Q-stop	CAA-TAA	Rv3477	PE31
SRR6964502	3894249	C	T	53	Nonsynonymous-Gln/Q-stop	CAA-TAA	Rv3477	PE31
SRR6964505	3894249	C	T	53	Nonsynonymous-Gln/Q-stop	CAA-TAA	Rv3477	PE31
SRR6964527	3894249	C	T	53	Nonsynonymous-Gln/Q-stop	CAA-TAA	Rv3477	PE31
SRR6964528	3894249	C	T	53	Nonsynonymous-Gln/Q-stop	CAA-TAA	Rv3477	PE31
SRR6964530	3894249	C	T	53	Nonsynonymous-Gln/Q-stop	CAA-TAA	Rv3477	PE31
SRR6964533	3894249	C	T	53	Nonsynonymous-Gln/Q-stop	CAA-TAA	Rv3477	PE31
SRR6964542	3894249	C	T	53	Nonsynonymous-Gln/Q-stop	CAA-TAA	Rv3477	PE31
SRR6964549	3894249	C	T	53	Nonsynonymous-Gln/Q-stop	CAA-TAA	Rv3477	PE31
SRR6964550	3894249	C	T	53	Nonsynonymous-Gln/Q-stop	CAA-TAA	Rv3477	PE31
SRR6964555	3894249	C	T	53	Nonsynonymous-Gln/Q-stop	CAA-TAA	Rv3477	PE31
SRR6964574	3894249	C	T	53	Nonsynonymous-Gln/Q-stop	CAA-TAA	Rv3477	PE31
SRR6964578	3894249	C	T	53	Nonsynonymous-Gln/Q-stop	CAA-TAA	Rv3477	PE31
SRR6964584	3894249	C	T	53	Nonsynonymous-Gln/Q-stop	CAA-TAA	Rv3477	PE31
SRR6964587	3894249	C	T	53	Nonsynonymous-Gln/Q-stop	CAA-TAA	Rv3477	PE31
SRR6964594	3894249	C	T	53	Nonsynonymous-Gln/Q-stop	CAA-TAA	Rv3477	PE31
SRR6964595	3894249	C	T	53	Nonsynonymous-Gln/Q-stop	CAA-TAA	Rv3477	PE31
SRR6964606	3894249	C	T	53	Nonsynonymous-Gln/Q-stop	CAA-TAA	Rv3477	PE31
SRR6964613	3894249	C	T	53	Nonsynonymous-Gln/Q-stop	CAA-TAA	Rv3477	PE31
SRR6964647	3894249	C	T	53	Nonsynonymous-Gln/Q-stop	CAA-TAA	Rv3477	PE31
SRR6964653	3894249	C	T	53	Nonsynonymous-Gln/Q-stop	CAA-TAA	Rv3477	PE31
SRR6964658	3894249	C	T	53	Nonsynonymous-Gln/Q-stop	CAA-TAA	Rv3477	PE31
SRR6964659	3894249	C	T	53	Nonsynonymous-Gln/Q-stop	CAA-TAA	Rv3477	PE31
SRR6964660	3894249	C	T	53	Nonsynonymous-Gln/Q-stop	CAA-TAA	Rv3477	PE31
SRR6964665	3894249	C	T	53	Nonsynonymous-Gln/Q-stop	CAA-TAA	Rv3477	PE31
SRR6964675	3894249	C	T	53	Nonsynonymous-Gln/Q-stop	CAA-TAA	Rv3477	PE31
SRR7068922	3894249	C	T	53	Nonsynonymous-Gln/Q-stop	CAA-TAA	Rv3477	PE31
SRR7068960	3894249	C	T	53	Nonsynonymous-Gln/Q-stop	CAA-TAA	Rv3477	PE31
SRR7069152	3894249	C	T	53	Nonsynonymous-Gln/Q-stop	CAA-TAA	Rv3477	PE31
SRR7069308	3894249	C	T	53	Nonsynonymous-Gln/Q-stop	CAA-TAA	Rv3477	PE31
SRR7069327	3894249	C	T	53	Nonsynonymous-Gln/Q-stop	CAA-TAA	Rv3477	PE31
SRR7069433	3894249	C	T	53	Nonsynonymous-Gln/Q-stop	CAA-TAA	Rv3477	PE31
SRR7069469	3894249	C	T	53	Nonsynonymous-Gln/Q-stop	CAA-TAA	Rv3477	PE31
SRR7069482	3894249	C	T	53	Nonsynonymous-Gln/Q-stop	CAA-TAA	Rv3477	PE31
SRR7069486	3894249	C	T	53	Nonsynonymous-Gln/Q-stop	CAA-TAA	Rv3477	PE31
SRR7069503	3894249	C	T	53	Nonsynonymous-Gln/Q-stop	CAA-TAA	Rv3477	PE31
SRR7069533	3894249	C	T	53	Nonsynonymous-Gln/Q-stop	CAA-TAA	Rv3477	PE31
SRR7069633	3894249	C	T	53	Nonsynonymous-Gln/Q-stop	CAA-TAA	Rv3477	PE31
SRR7069666	3894249	C	T	53	Nonsynonymous-Gln/Q-stop	CAA-TAA	Rv3477	PE31
SRR7069708	3894249	C	T	53	Nonsynonymous-Gln/Q-stop	CAA-TAA	Rv3477	PE31
SRR7069738	3894249	C	T	53	Nonsynonymous-Gln/Q-stop	CAA-TAA	Rv3477	PE31
SRR7069760	3894249	C	T	53	Nonsynonymous-Gln/Q-stop	CAA-TAA	Rv3477	PE31
SRR7069825	3894249	C	T	53	Nonsynonymous-Gln/Q-stop	CAA-TAA	Rv3477	PE31
SRR7069876	3894249	C	T	53	Nonsynonymous-Gln/Q-stop	CAA-TAA	Rv3477	PE31
SRR7069938	3894249	C	T	53	Nonsynonymous-Gln/Q-stop	CAA-TAA	Rv3477	PE31
SRR7069965	3894249	C	T	53	Nonsynonymous-Gln/Q-stop	CAA-TAA	Rv3477	PE31
SRR7069981	3894249	C	T	53	Nonsynonymous-Gln/Q-stop	CAA-TAA	Rv3477	PE31
SRR7070036	3894249	C	T	53	Nonsynonymous-Gln/Q-stop	CAA-TAA	Rv3477	PE31
SRR7070089	3894249	C	T	53	Nonsynonymous-Gln/Q-stop	CAA-TAA	Rv3477	PE31
SRR7070117	3894249	C	T	53	Nonsynonymous-Gln/Q-stop	CAA-TAA	Rv3477	PE31
SRR7070276	3894249	C	T	53	Nonsynonymous-Gln/Q-stop	CAA-TAA	Rv3477	PE31
SRR7070387	3894249	C	T	53	Nonsynonymous-Gln/Q-stop	CAA-TAA	Rv3477	PE31
SRR7070430	3894249	C	T	53	Nonsynonymous-Gln/Q-stop	CAA-TAA	Rv3477	PE31
SRR7070452	3894249	C	T	53	Nonsynonymous-Gln/Q-stop	CAA-TAA	Rv3477	PE31
SRR7070459	3894249	C	T	53	Nonsynonymous-Gln/Q-stop	CAA-TAA	Rv3477	PE31
SRR7070461	3894249	C	T	53	Nonsynonymous-Gln/Q-stop	CAA-TAA	Rv3477	PE31
SRR7070513	3894249	C	T	53	Nonsynonymous-Gln/Q-stop	CAA-TAA	Rv3477	PE31
SRR7070533	3894249	C	T	53	Nonsynonymous-Gln/Q-stop	CAA-TAA	Rv3477	PE31
SRR7070541	3894249	C	T	53	Nonsynonymous-Gln/Q-stop	CAA-TAA	Rv3477	PE31
SRR7070557	3894249	C	T	53	Nonsynonymous-Gln/Q-stop	CAA-TAA	Rv3477	PE31
SRR7070567	3894249	C	T	53	Nonsynonymous-Gln/Q-stop	CAA-TAA	Rv3477	PE31
SRR7070575	3894249	C	T	53	Nonsynonymous-Gln/Q-stop	CAA-TAA	Rv3477	PE31
SRR7070680	3894249	C	T	53	Nonsynonymous-Gln/Q-stop	CAA-TAA	Rv3477	PE31
SRR7131285	3894249	C	T	53	Nonsynonymous-Gln/Q-stop	CAA-TAA	Rv3477	PE31
SRR7131292	3894249	C	T	53	Nonsynonymous-Gln/Q-stop	CAA-TAA	Rv3477	PE31
SRR7585420	3894249	C	T	53	Nonsynonymous-Gln/Q-stop	CAA-TAA	Rv3477	PE31
SRR7585434	3894249	C	T	53	Nonsynonymous-Gln/Q-stop	CAA-TAA	Rv3477	PE31
SRR7585441	3894249	C	T	53	Nonsynonymous-Gln/Q-stop	CAA-TAA	Rv3477	PE31
SRR9028476	3894249	C	T	53	Nonsynonymous-Gln/Q-stop	CAA-TAA	Rv3477	PE31
SRR9028477	3894249	C	T	53	Nonsynonymous-Gln/Q-stop	CAA-TAA	Rv3477	PE31
SRR9028485	3894249	C	T	53	Nonsynonymous-Gln/Q-stop	CAA-TAA	Rv3477	PE31
SRR9028486	3894249	C	T	53	Nonsynonymous-Gln/Q-stop	CAA-TAA	Rv3477	PE31
SRR1723567	3501891	C	A	33	Nonsynonymous-Ser/S-stop	TCG-TAG	Rv3136	PPE51
SRR7652971	3501928	T	G	45	Nonsynonymous-Tyr/Y-stop	TAT-TAG	Rv3136	PPE51
ERR2229523	3502018	G	A	75	Nonsynonymous-Trp/W-stop	TGG-TGA	Rv3136	PPE51
ERR2229526	3502018	G	A	75	Nonsynonymous-Trp/W-stop	TGG-TGA	Rv3136	PPE51
